# The substrate quality of CK2 target sites has a determinant role on their function and evolution

**DOI:** 10.1101/2023.07.03.547533

**Authors:** David Bradley, Chantal Garand, Hugo Belda, Isabelle Gagnon-Arsenault, Moritz Treeck, Sabine Elowe, Christian R Landry

## Abstract

Most biological processes are regulated by peptide-recognition modules (PRMs) that bind to short linear motifs (SLiMs). Such interactions are rapidly reversible and often occur at low affinity. The protein kinase domain represents one such binding module, and known substrates may have full or only partial matches to the kinase recognition motif, a property known as ‘substrate quality’. However, it is not yet clear whether differences in substrate quality represent neutral variation along the phosphosite sequence or if these differences have functional consequences that are subject to selection. We explore this question in detail for the acidophilic kinase CK2. CK2 is well-characterised, clinically important, and a fundamental enzyme for many aspects of cell biology. We show that optimal CK2 sites are phosphorylated at maximal stoichiometries and found in many conditions whereas minimal substrates are phosphorylated at lower stoichiometries, are more dynamic during the cell cycle, and have regulatory functions. Optimal CK2 sites also tend to be older and more conserved than minimal sites, and evolutionary simulations indicate that the substrate quality of CK2 phosphosites is often tuned by selection. For intermediate target sites, increases or decreases to substrate quality may be deleterious, which we demonstrate experimentally for a CK2 substrate at the kinetochore. The results together suggest that minimal and optimal phosphosites are strongly differentiated in terms of their functional and evolutionary properties.
