## Supplementary table 9 for "The substrate quality of CK2 target sites has a determinant role on their function and evolution"

### Sheet: Oligonucleotides
Table S9. Oligonucleotides.
Name	Sequence	Purpose	Description
CLOP267-D5	gcatggacgagctgtacaagAGTATGCTAAAGCCAAGTGG	Cloning	Amplification CLIP170 fragment 1 to clone in pCDNA5 (Forward)
CLOP267-E5	CAACCTTCCTTTTCTCCTCTTCAAGCTGGTTGAGAAGCTC	Cloning	Amplification CLIP170 fragment 1 (Reverse)
CLOP267-F5	GAGCTTCTCAACCAGCTTGAAGAGGAGAAAAGGAAGGTTG	Cloning	Amplification CLIP170 fragment 2 (Forward)
CLOP267-G5	TCTCTCATCTTTCTCTCTAAATTTTGCCTCCATATCTGCT	Cloning	Amplification CLIP170 fragment 2 (Reverse)
CLOP267-H5	AGCAGATATGGAGGCAAAATTTAGAGAGAAAGATGAGAGA	Cloning	Amplification CLIP170 fragment 3 (Forward)
CLOP267-A6	ATCTCCACCTTCATCTTGAGGTCTTGATTCTTCCTTTGAA	Cloning	Amplification CLIP170 fragment 3 (Reverse)
CLOP267-B6	TTCAAAGGAAGAATCAAGACCTCAAGATGAAGGTGGAGAT	Cloning	Amplification CLIP170 fragment 4 (Forward)
CLOP273-A8	cggccgccactgtgctggatTCAGAAGGTTTCGTCGTCATTG	Cloning	Amplification CLIP170 fragment 4 to clone in pCDNA5 after EcoRV site (Reverse)
CLOP279-A1	gacctaaacaattatgacagtgatgatcaggagaaacag	Mutagenesis	Mutagenesis CLIP170 WT (Forward)
CLOP279-B1	gacctaaacaattatGCCagtgatGCTcaggagaaacagTCC	Mutagenesis	Mutagenesis CLIP170 MUT1 (Forward)
CLOP279-D1	GGGAACGGGGATgacGATGACaattatgacagtgatgatcaggagaaacag	Mutagenesis	Mutagenesis CLIP170 MUT3 (Forward)
CLOP279-E1	gacctaaacaattatgacagtgatgatGAAgagaaacagTCCAAG	Mutagenesis	Mutagenesis CLIP170 MUT4 (Forward)
CLOP279-A3	CTGTTTCTCCTGATCATCACTGTCATAATTGTTTAGGTC	Mutagenesis	Mutagenesis CLIP170 WT (Reverse)
CLOP279-B3	GGActgtttctcctgAGCatcactGGCataattgtttaggtc	Mutagenesis	Mutagenesis CLIP170 MUT1 (Reverse)
CLOP279-D3	ctgtttctcctgatcatcactgtcataattGTCATCgtcATCCCCGTTCCC	Mutagenesis	Mutagenesis CLIP170 MUT3 (Reverse)
CLOP279-E3	CTTGGActgtttctcTTCatcatcactgtcataattgtttaggtc	Mutagenesis	Mutagenesis CLIP170 MUT4 (Reverse)
CLOP267-H6	gcaaacaacagatggctggc	Sequencing	Sequencing of insert in pcDNA5/FRT/TO-3xMyc-eGFP (Reverse)

### Sheet: Key resources
Table S9. Key resources table.
Reagent type (species) or resource	Designation	Source or reference	Identifiers	Additional information
Strain, strain background (Escherichia coli)	MC1061	CGSC	Cat #6649
Recombinant DNA reagent	pcDNA5/FRT/TO-3xMyc-eGFP
Recombinant DNA reagent	pcDNA5/FRT/TO-3xMyc-eGFP-CLIP-170WT	This paper
Recombinant DNA reagent	pcDNA5/FRT/TO-3xMyc-eGFP-CLIP-170mut1	This paper
Recombinant DNA reagent	pcDNA5/FRT/TO-3xMyc-eGFP-CLIP-170mut2	This paper
Recombinant DNA reagent	pcDNA5/FRT/TO-3xMyc-eGFP-CLIP-170mut3	This paper
Recombinant DNA reagent	pcDNA5/FRT/TO-3xMyc-eGFP-CLIP-170mut4	This paper
Recombinant DNA reagent	BamHI	New England BioLabs Inc.	Cat #R0136S
Recombinant DNA reagent	KAPA HiFi HotStart polymerase	Roche	Cat #7958897001
Recombinant DNA reagent	DpnI	New England BioLabs Inc.	Cat #R0176L
Commercial assay or kit	Axygen AxyPrep Mag PCR Clean-up Kit	Corning	Cat #MAG-PCR-CL-500
Commercial assay or kit	Presto Mini Plasmid Kit	Geneaid Biotech Ltd	Cat #PDH300
Commercial assay or kit	Gibson Assembly Master Mix	New England BioLabs Inc.	Cat #E2611L
Chemical compound, drug	Ampicillin	BioShop Canada, Inc.	Cat #AMP201
Software, algorithm
Other, database
Other, dataset
