## Supplementary table 7 for "The substrate quality of CK2 target sites has a determinant role on their function and evolution"

### Sheet: CLIP170_S1364
Peptide	Sequence_description	Phosphorylation_intensity
DLNNYDSDDQEKQ	WT	209302
DLNNYDTDDQEKQ	WT (S->T)	343183
DLNNFDSDDQEKQ	WT (Y->F)	224162
DLNNFDTDDQEKQ	WT (S->T, Y->F)	62725.1
ALNNYDSDDQEKQ	neg charge removal	268283
DLNNYASDDQEKQ	neg charge removal	46218
DLNNYDSADQEKQ	neg charge removal	59805.8
DLNNYDSDAQEKQ	neg charge removal	57094.6
DLNNYDSDDQAKQ	neg charge removal	24175.4
ALNNYASDDQEKQ	neg charge removal	42943.4
ALNNYDSDAQEKQ	neg charge removal	69240.4
ALNNYDSDDQAKQ	neg charge removal	72922.6
DLNNYASDAQEKQ	neg charge removal	14145.5
DLNNYDSAAQEKQ	neg charge removal	0
DLNNYDSDAQAKQ	neg charge removal	0
ALNNYASADQEKQ	neg charge removal	0
ALNNYASDDQAKQ	neg charge removal	0
ALNNYDSDAQAKQ	neg charge removal	0
DLNNYASDAQAKQ	neg charge removal	117.09
DLNNYDSAAQAKQ	neg charge removal	0
ALNNYASAAQEKQ	neg charge removal	0
ALNNYASADQAKQ	neg charge removal	9842.67
ALNNYASDAQAKQ	neg charge removal	0
ALNNYDSAAQAKQ	neg charge removal	0
DLNNYASAAQAKQ	neg charge removal	0
ALNNYASAAQAKQ	neg charge removal	2769.94
ALNNFDSDDQEKQ	neg deletion (Y-> F)	144108
DLNNFASDDQEKQ	neg deletion (Y-> F)	0
DLNNFDSADQEKQ	neg deletion (Y-> F)	0
DLNNFDSDAQEKQ	neg deletion (Y-> F)	29633.1
DLNNFDSDDQAKQ	neg deletion (Y-> F)	0
ALNNFASAAQEKQ	neg deletion (Y-> F)	15692.2
ALNNFASADQAKQ	neg deletion (Y-> F)	4111.73
ALNNFASDAQAKQ	neg deletion (Y-> F)	17212.3
ALNNFDSAAQAKQ	neg deletion (Y-> F)	0
DLNNFASAAQAKQ	neg deletion (Y-> F)	0
ALNNFASAAQAKQ	neg deletion (Y-> F)	0
DLNNYDSDDQEQQ	pos deletion	279944
DLNNYDTDDQEQQ	pos deletion	492396
DLNNFDSDDQEQQ	pos deletion	304811
DLNNFDTDDQEQQ	pos deletion	107779
DDNNYDSDDQEKQ	neg add	178524
DLDNYDSDDQEKQ	neg add	343228
DLNEYDSDDQEKQ	neg add	449242
DLNNEDSDDQEKQ	neg add	181113
DLNNYDSDDEEKQ	neg add	1.03059e+06
DLNNYDSDDQEDQ	neg add	1.06026e+06
DLNNYDSDDQEKE	neg add	487891
DLNNEDSDDEEKQ	neg add	856648
DLDNYDSDDDEKQ	neg add	1.07889e+06
DLNNYDSDDEEKD	neg add	1.05048e+06
DLENYDSDDQEKD	neg add	666753
DDDNYDSDDQEKQ	neg add	554240
DDENYDSDDQEEQ	neg add	1.24493e+06
DLEDEDSDDQEKQ	neg add	672619
DLEEYDSDDQEKE	neg add	1.14266e+06
DDNNYDSDDDEKE	neg add	824293
DENNYDSDDQEED	neg add	774253
DLNDDDSDDEEDQ	neg add	930459
DLDEEDSDDQEKD	neg add	618319
DENDEDSDDQEDQ	neg add	689431
DENNDDSDDDEKE	neg add	642228
DEENYDSDDQEED	neg add	784598
DDNNEDSDDEEED	neg add	1.18944e+06
DDDEYDSDDQEEE	neg add	917707
DDENYDSDDEEED	neg add	753381
DEEEEDSDDQEEQ	neg add	1.02323e+06
DEDNEDSDDQEDD	neg add	1.43465e+06
DDEEDDSDDDEDQ	neg add	1.63262e+06
DDEEEDSDDEEKD	neg add	1.00431e+06
DEDEEDSDDQEDD	neg add	1.17584e+06
DEDEYDSDDEEDD	neg add	984930
DEENEDSDDDEDD	neg add	1.78185e+06
DDNEEDSDDDEDE	neg add	2077553
DLEDDDSDDDEDE	neg add	3.41069e+06
DDEEDDSDDEEDD	neg add	2292535
DDNNFDSDDQEKQ	Unique combinations (Y -> F)	155857
DLNNFDSDDQEDQ	Unique combinations (Y -> F)	760456
DDDNFDSDDQEKQ	Unique combinations (Y -> F)	228127
DDNNFDSDDQEEQ	Unique combinations (Y -> F)	510952
DEEDFDSDDQEKQ	Unique combinations (Y -> F)	328454
DEENFDSDDQEDQ	Unique combinations (Y -> F)	767553
DDEDFDSDDEEKQ	Unique combinations (Y -> F)	862811
DEDDFDSDDQEEQ	Unique combinations (Y -> F)	790812
DEDEFDSDDDEEQ	Unique combinations (Y -> F)	1.95138e+06
DDDDFDSDDDEKD	Unique combinations (Y -> F)	1.88498e+06
DEDEFDSDDEEDD	Unique combinations (Y -> F)	1.83966e+06
VDITRTSPAAKSP	homo_sapiens.3_other_paralog_Bilateria	0
ETINYDSDEQEKQ	ornithorhynchus_anatinus_ortholog_one2one_Mammalia	151323
DVNNYDSDDQEKQ	choloepus_hoffmanni_ortholog_one2one_Eutheria	174686
DLTNYDSDDQEKQ	erinaceus_europaeus_ortholog_one2one_Eutheria	197200
DLTSYDSDDQEKQ	echinops_telfairi_ortholog_one2one_Eutheria	172964
DMNNYDSDDQEKQ	balaenoptera_musculus_ortholog_one2one_Boreoeutheria	143981
DLNNYDSGDQEKQ	felis_catus_ortholog_one2one_Eutheria	1178.48
DLNSYDSDDQEKQ	sus_scrofa_ortholog_one2one_Eutheria	287209
DPNSYDSDDQEKQ	rattus_norvegicus_ortholog_one2one_Eutheria	250776
DLNTYDSDDQEKQ	urocitellus_parryii_ortholog_one2one_Eutheria	320738
DLSSYDSDDQERQ	ochotona_princeps_ortholog_one2one_Eutheria	396727
DLHNYDSDDQEKQ	monodelphis_domestica_ortholog_one2one_Theria	266650
DLNNYDSDDQERQ	microcebus_murinus_ortholog_one2one_Eutheria	239013
DLNNYDSDDQGKQ	rhinolophus_ferrumequinum_ortholog_one2one_Eutheria	0
DDLNYDSDDQEKQ	sciurus_vulgaris_ortholog_one2one_Eutheria	291822
DLHSYDSDDQEKQ	jaculus_jaculus_ortholog_one2many_Eutheria	126317
DLNSYDSDDQEKR	mus_pahari_ortholog_one2one_Eutheria	32220.4
DLNSYDSDDQEKK	cavia_porcellus_ortholog_one2one_Eutheria	60715.3
DFNNYDSDDQEKQ	equus_asinus_asinus_ortholog_one2one_Boreoeutheria	261435
DLNSYDSDDQERQ	oryctolagus_cuniculus_ortholog_one2one_Eutheria	262680
DLHSYDSDEPEKQ	peromyscus_maniculatus_bairdii_ortholog_one2one_Eutheria	126431
ELDNYDSLKESQS	lepisosteus_oculatus_ortholog_one2one_Vertebrata	0
MDSRNNSHTEPAI	danio_rerio.1_ortholog_one2many_Vertebrata	0
EMDRHNSHTEPTI	cyprinus_carpio_ortholog_one2many_Vertebrata	0
EMDNHESLSEPQA	ictalurus_punctatus_ortholog_one2many_Vertebrata	0
EMDSNDSLSEIKT	electrophorus_electricus.2_ortholog_one2many_Vertebrata	4446.62
NDGTDGSVSSKAP	esox_lucius_ortholog_one2many_Vertebrata	13478.7
ELDTYDSSLKGPS	esox_lucius.1_ortholog_one2many_Vertebrata	0
GNNASDSFNKDPS	oncorhynchus_mykiss_ortholog_one2many_Vertebrata	0
EMDNYDSHDKEPV	sparus_aurata.1_ortholog_one2many_Vertebrata	83165.1
ELDNYESHGQEPV	lates_calcarifer.1_ortholog_one2many_Vertebrata	18230.1
EMDNRDSLNGTQS	xenopus_tropicalis_ortholog_one2one_Vertebrata	0
EINNYDSEDENQS	chrysemys_picta_bellii_ortholog_one2one_Amniota	664748
EINNYDSEEESLS	crocodylus_porosus_ortholog_one2one_Amniota	150818
EVINYDSEEDNQV	notechis_scutatus_ortholog_one2one_Amniota	151801
ETNNYDSEEESLS	anas_platyrhynchos_platyrhynchos_ortholog_one2one_Amniota	142606
ETINYDSEEEGLS	meleagris_gallopavo_ortholog_one2one_Amniota	410017
EINNYDSEEESQT	parus_major.1_ortholog_one2many_Amniota	238022
EVPQYDSEGESQV	anolis_carolinensis_ortholog_one2one_Amniota	70102.9
ELDNYDSHDKQPT	acanthochromis_polyacanthus_ortholog_one2many_Vertebrata	0
EMDNHGSLAEAKT	pygocentrus_nattereri.1_ortholog_one2many_Vertebrata	5295.19
ELDNYDSHGQEPA	seriola_dumerili_ortholog_one2many_Vertebrata	8489.7
EINNYDSEDENQL	pelodiscus_sinensis_ortholog_one2one_Amniota	836065
GVVNYDSEEDNQV	salvator_merianae_ortholog_one2one_Amniota	200168
ELDNYDSHDKQPA	amphilophus_citrinellus.3_ortholog_one2many_Vertebrata	0
ELDNYDSHDKEPV	dicentrarchus_labrax.1_ortholog_one2many_Vertebrata	80474.4
ELINYDSEEESQS	struthio_camelus_australis_ortholog_one2one_Amniota	426309
VSQTGFSHQLFFG	sinocyclocheilus_grahami_ortholog_one2many_Vertebrata	13005.8
EMDSHNSHTEPTI	sinocyclocheilus_grahami.5_ortholog_one2many_Vertebrata	0
EAINYDSEEENQI	podarcis_muralis_ortholog_one2one_Amniota	663568
ELDNYDSHDKEPL	gasterosteus_aculeatus.1_ortholog_one2many_Vertebrata	98431.9
ELDNYDSFNKGPS	oncorhynchus_tshawytscha.1_ortholog_one2many_Vertebrata	18247.7
ELDNYDSHGQEPV	scophthalmus_maximus.1_ortholog_one2many_Vertebrata	22759.8
PSEMDNSYEEQPA	cyprinodon_variegatus.1_ortholog_one2many_Vertebrata	0
ELDNYESSDQPKK	scleropages_formosus_ortholog_one2one_Vertebrata	105329
EMDNHDSLNGTQA	leptobrachium_leishanense_ortholog_one2one_Vertebrata	0

### Sheet: CDC25C_T236
Peptide	Sequence_description	Phosphorylation_intensity
EKFKDNTIPDKVK	WT	240178
AKFKDNTIPDKVK	Neg removal	266839
EKFKANTIPDKVK	Neg removal	395121
EKFKDNTIPAKVK	Neg removal	635829
AKFKANTIPDKVK	Neg removal	796914
AKFKDNTIPAKVK	Neg removal	785852
EKFKANTIPAKVK	Neg removal	869579
AKFKANTIPAKVK	Neg removal	1.5027e+06
EQFKDNTIPDKVK	Pos removal (K -> Q)	167731
EKFQDNTIPDKVK	Pos removal (K -> Q)	155122
EKFKDNTIPDQVK	Pos removal (K -> Q)	133555
EKFKDNTIPDKVQ	Pos removal (K -> Q)	0
EQFQDNTIPDKVK	Pos removal (K -> Q)	81559.3
EQFKDNTIPDQVK	Pos removal (K -> Q)	116569
EQFKDNTIPDKVQ	Pos removal (K -> Q)	0
EKFQDNTIPDQVK	Pos removal (K -> Q)	48928.5
EKFQDNTIPDKVQ	Pos removal (K -> Q)	0
EKFKDNTIPDQVQ	Pos removal (K -> Q)	8703.46
EQFQDNTIPDQVK	Pos removal (K -> Q)	31810.8
EQFQDNTIPDKVQ	Pos removal (K -> Q)	5327.33
EQFKDNTIPDQVQ	Pos removal (K -> Q)	0
EKFQDNTIPDQVQ	Pos removal (K -> Q)	0
EQFQDNTIPDQVQ	Pos removal (K -> Q)	0
EEFKDNTIPDKVK	Neg addition	133120
EKDKDNTIPDKVK	Neg addition	243948
EKFDDNTIPDKVK	Neg addition	107598
EKFKDDTIPDKVK	Neg addition	248572
EKFKDNTDPDKVK	Neg addition	256140
EKFKDNTIDDKVK	Neg addition	263743
EEDKDNTIPDKVK	Neg addition	88066.4
EEFDDNTIPDKVK	Neg addition	36973.9
EEFKDETIPDKVK	Neg addition	38498.4
EDFKDNTEPDKVK	Neg addition	44773.5
EEFKDNTIEDKVK	Neg addition	81968.4
EKDEDNTIPDKVK	Neg addition	99281.1
EKEKDETIPDKVK	Neg addition	178432
EKEKDNTDPDKVK	Neg addition	127759
EKEKDNTIEDKVK	Neg addition	90246.4
EKFDDDTIPDKVK	Neg addition	23894
EKFEDNTEPDKVK	Neg addition	46711.1
EKFEDNTIEDKVK	Neg addition	66165.1
EKFKDETDPDKVK	Neg addition	77897.9
EKFKDDTIDDKVK	Neg addition	76767.9
EKFKDNTEEDKVK	Neg addition	88053.4
EDEEDNTIPDKVK	Neg addition	37564.9
EEEKDETIPDKVK	Neg addition	69624.4
EEEKDNTDPDKVK	Neg addition	85704.5
EDDKDNTIEDKVK	Neg addition	58504.9
EEFEDDTIPDKVK	Neg addition	32780.2
EDFEDNTDPDKVK	Neg addition	5815.63
EEFEDNTIDDKVK	Neg addition	0
EEFKDDTEPDKVK	Neg addition	0
EDFKDETIDDKVK	Neg addition	0
EEFKDNTEDDKVK	Neg addition	11511.6
EKDEDDTIPDKVK	Neg addition	47904.3
EKDEDNTDPDKVK	Neg addition	44512.5
EKDEDNTIDDKVK	Neg addition	28257
EKDKDETEPDKVK	Neg addition	30172.1
EKDKDETIEDKVK	Neg addition	48989.6
EKDKDNTEDDKVK	Neg addition	88714.6
EKFEDDTDPDKVK	Neg addition	11047.7
EKFDDETIEDKVK	Neg addition	0
EKFDDNTDEDKVK	Neg addition	20817.8
EKFKDDTEEDKVK	Neg addition	53522.3
EEEEDETIPDKVK	Neg addition	19697.4
EDEDDNTDPDKVK	Neg addition	34849.1
EDEEDNTIEDKVK	Neg addition	23688
EEEKDETEPDKVK	Neg addition	13258.6
EDEKDETIDDKVK	Neg addition	64.64
EDDKDNTDEDKVK	Neg addition	70359.7
EEFDDDTDPDKVK	Neg addition	8485.47
EEFEDETIDDKVK	Neg addition	0
EEFDDNTEDDKVK	Neg addition	0
EEFKDETEEDKVK	Neg addition	0
EKDDDDTDPDKVK	Neg addition	0
EKDEDETIDDKVK	Neg addition	3161.62
EKDDDNTDDDKVK	Neg addition	8195.16
EKEKDDTEEDKVK	Neg addition	34566.8
EKFEDDTEDDKVK	Neg addition	5551.23
EDDEDDTDPDKVK	Neg addition	9011.54
EDEDDETIDDKVK	Neg addition	0
EDDDDNTDEDKVK	Neg addition	25334
EDDKDDTDEDKVK	Neg addition	47993
EEFEDETDEDKVK	Neg addition	62341.6
EKDEDDTDDDKVK	Neg addition	40639
EDDDDDTEEDKVK	Neg addition	25824.2
EKFKDNSIPDKVK	WT + (T -> S)	315008
AKFKDNSIPDKVK	Neg removal	500170
EKFKANSIPDKVK	Neg removal	580234
EKFKDNSIPAKVK	Neg removal	644884
AKFKANSIPDKVK	Neg removal	800119
AKFKDNSIPAKVK	Neg removal	941171
EKFKANSIPAKVK	Neg removal	973195
AKFKANSIPAKVK	Neg removal	1.78729e+06
EQFKDNSIPDKVK	Pos removal (K -> Q)	142647
EKFQDNSIPDKVK	Pos removal (K -> Q)	198516
EKFKDNSIPDQVK	Pos removal (K -> Q)	154186
EKFKDNSIPDKVQ	Pos removal (K -> Q)	2314.74
EQFQDNSIPDKVK	Pos removal (K -> Q)	114351
EQFKDNSIPDQVK	Pos removal (K -> Q)	55468.9
EQFKDNSIPDKVQ	Pos removal (K -> Q)	632.07
EKFQDNSIPDQVK	Pos removal (K -> Q)	54409.1
EKFQDNSIPDKVQ	Pos removal (K -> Q)	0
EKFKDNSIPDQVQ	Pos removal (K -> Q)	11164.5
EQFQDNSIPDQVK	Pos removal (K -> Q)	8592.5
EQFQDNSIPDKVQ	Pos removal (K -> Q)	0
EQFKDNSIPDQVQ	Pos removal (K -> Q)	0
EKFQDNSIPDQVQ	Pos removal (K -> Q)	0
EQFQDNSIPDQVQ	Pos removal (K -> Q)	0
EEFKDNSIPDKVK	Neg addition	142859
EKDKDNSIPDKVK	Neg addition	226432
EKFDDNSIPDKVK	Neg addition	37441.6
EKFKDDSIPDKVK	Neg addition	222083
EKFKDNSDPDKVK	Neg addition	244825
EKFKDNSIDDKVK	Neg addition	132988
EEDKDNSIPDKVK	Neg addition	10969.1
EEFDDNSIPDKVK	Neg addition	602.01
EEFKDESIPDKVK	Neg addition	75505.7
EDFKDNSEPDKVK	Neg addition	82739.3
EEFKDNSIEDKVK	Neg addition	79513.3
EKDEDNSIPDKVK	Neg addition	54911.6
EKEKDESIPDKVK	Neg addition	112631
EKEKDNSDPDKVK	Neg addition	120469
EKEKDNSIEDKVK	Neg addition	105859
EKFDDDSIPDKVK	Neg addition	58412.3
EKFEDNSEPDKVK	Neg addition	27123.8
EKFEDNSIEDKVK	Neg addition	46702.3
EKFKDESDPDKVK	Neg addition	109113
EKFKDDSIDDKVK	Neg addition	74106.4
EKFKDNSEEDKVK	Neg addition	77895.7
EDEEDNSIPDKVK	Neg addition	6832.96
EEEKDESIPDKVK	Neg addition	28579.1
EEEKDNSDPDKVK	Neg addition	27896.9
EDDKDNSIEDKVK	Neg addition	25816.1
EEFEDDSIPDKVK	Neg addition	12392.7
EDFEDNSDPDKVK	Neg addition	0
EEFEDNSIDDKVK	Neg addition	20130
EEFKDDSEPDKVK	Neg addition	23717
EDFKDESIDDKVK	Neg addition	19538.4
EEFKDNSEDDKVK	Neg addition	328.89
EKDEDDSIPDKVK	Neg addition	54872.3
EKDEDNSDPDKVK	Neg addition	49077.6
EKDEDNSIDDKVK	Neg addition	0
EKDKDESEPDKVK	Neg addition	50899.6
EKDKDESIEDKVK	Neg addition	66368.8
EKDKDNSEDDKVK	Neg addition	21393.9
EKFEDDSDPDKVK	Neg addition	13656.4
EKFDDESIEDKVK	Neg addition	28902.8
EKFDDNSDEDKVK	Neg addition	35764.6
EKFKDDSEEDKVK	Neg addition	28036.5
EEEEDESIPDKVK	Neg addition	0
EDEDDNSDPDKVK	Neg addition	0
EDEEDNSIEDKVK	Neg addition	19405.8
EEEKDESEPDKVK	Neg addition	0
EDEKDESIDDKVK	Neg addition	0
EDDKDNSDEDKVK	Neg addition	16453.6
EEFDDDSDPDKVK	Neg addition	22172.3
EEFEDESIDDKVK	Neg addition	0
EEFDDNSEDDKVK	Neg addition	0
EEFKDESEEDKVK	Neg addition	19899.3
EKDDDDSDPDKVK	Neg addition	0
EKDEDESIDDKVK	Neg addition	0
EKDDDNSDDDKVK	Neg addition	16055
EKEKDDSEEDKVK	Neg addition	0
EKFEDDSEDDKVK	Neg addition	129589
EDDEDDSDPDKVK	Neg addition	39351.3
EDEDDESIDDKVK	Neg addition	0
EDDDDNSDEDKVK	Neg addition	82418.4
EDDKDDSDEDKVK	Neg addition	55948
EEFEDESDEDKVK	Neg addition	250725
EKDEDDSDDDKVK	Neg addition	539950
EDDDDDSEEDKVK	Neg addition	281445
ERSQEESPPGSTK	homo_sapiens_other_paralog_Opisthokonta (CDC25A)	29009.1
VKFKDNTIPDKVK	balaenoptera_musculus_ortholog_one2one_Boreoeutheria	498268
VKFKDSTIPDKVK	ovis_aries_rambouillet_ortholog_one2one_Boreoeutheria	624942
VKFKDHTLPDKVK	sus_scrofa_ortholog_one2one_Boreoeutheria	629532
VKFKDNTLPDKVK	catagonus_wagneri_ortholog_one2one_Boreoeutheria	637557
VKFKDSTIPDKLK	bison_bison_bison_ortholog_one2one_Boreoeutheria	745899
VKFKDNTMLDKVK	camelus_dromedarius_ortholog_one2one_Boreoeutheria	1.54331e+06
VKVKNNSIPDVKK	sciurus_vulgaris_ortholog_one2one_Euarchontoglires	1.28164e+06
VKVKDNSIPDVKK	sciurus_vulgaris_ortholog_one2one_Euarchontoglires_mut1	761542
VKVKNNTIPDVKK	sciurus_vulgaris_ortholog_one2one_Euarchontoglires_mut2	804844
VKFKDDTIPDKVK	phocoena_sinus_ortholog_one2one_Boreoeutheria	303076
RWSLSVTMPFRWR	mus_pahari_ortholog_one2one_Euarchontoglires	453504
VKFKDNTILDKVK	vicugna_pacos_ortholog_one2one_Boreoeutheria	483607
ISHISNSSPPTRK	caenorhabditis_elegans.1_ortholog_many2many_Opisthokonta	348523
SPALPNTRPLKRH	esox_lucius_ortholog_one2one_Euteleostomi	237047
KRQYHGSPGESSS	pygocentrus_nattereri_ortholog_one2one_Euteleostomi	0

### Sheet: MUS81_T86
Peptide	Sequence_description	Phosphorylation_intensity
LQRHRTSGGDHAP	WT	2549.42
LQRHRTTGGDHAP	WT + (S->T)	0
LQRHRASGGDHAP	WT + (T->A)	0
LQRHRATGGDHAP	WT + (S->T) + (T->A)	0
LQRHRTSGGAHAP	neg charge removal	29480.2
LQRHRASGGAHAP	neg charge removal	29622.9
LQQHRTSGGDHAP	pos charge removal	0
LQRHQTSGGDHAP	pos charge removal	0
LQQHQTSGGDHAP	pos charge removal	0
LQQHRASGGDHAP	pos charge removal	0
LQRHQASGGDHAP	pos charge removal	0
LQQHQASGGDHAP	pos charge removal	0
DQRHRTSGGDHAP	n(D/E) = two	0
LERHRTSGGDHAP	n(D/E) = two	0
LQEHRTSGGDHAP	n(D/E) = two	0
LQRERTSGGDHAP	n(D/E) = two	4930.24
LQRHETSGGDHAP	n(D/E) = two	0
LQRHRESGGDHAP	n(D/E) = two	0
LQRHRTSDGDHAP	n(D/E) = two	27427.5
LQRHRASDGDHAP	n(D/E) = two (T -> A)	0
LQRHRTSGDDHAP	n(D/E) = two	0
LQRHRASGDDHAP	n(D/E) = two (T -> A)	0
LQRHRTSGGDEAP	n(D/E) = two	19998.5
LQRHRTSGGDHEP	n(D/E) = two	0
LQRHRTSGGDHAD	n(D/E) = two	0
LERHDTSGGDHAP	n(D/E) = three	0
LERHDASGGDHAP	n(D/E) = three (T -> A)	0
LQRERTSGDDHAP	n(D/E) = three	0
LQRHRTSGEDHAD	n(D/E) = three	6657.49
LQRHRDSGGDEAP	n(D/E) = three	17362.3
EQRHRTSGDDHAP	n(D/E) = three	0
EQRHRTTGDDHAP	n(D/E) = three (S -> T)	0
EQRHRASGDDHAP	n(D/E) = three (T -> A)	0
LDRDRTSGGDEAP	n(D/E) = four	0
LERHRTSGDDHDP	n(D/E) = four	0
LERHRTTGDDHDP	n(D/E) = four (S->T)	0
LERHRASGDDHDP	n(D/E) = four (T->A)	0
LQREETSGGDHEP	n(D/E) = four	3660.43
LEEHRTSGGDEAP	n(D/E) = four	0
DQRDETSGGDHAP	n(D/E) = four	0
DQRDEASGGDHAP	n(D/E) = four (T -> A)	0
DQRHDTSGDDHAE	n(D/E) = five	4464.59
LQRDETSGEDDAP	n(D/E) = five	22169.9
LQRDETTGEDDAP	n(D/E) = five (S->T)	4205.37
LQRDEASGEDDAP	n(D/E) = five (T-> A)	0
DERHDTSGGDHAE	n(D/E) = five	0
DERHETSGGDEAP	n(D/E) = five	0
LQDEDTSGGDHEP	n(D/E) = five	0
LQDEDASGGDHEP	n(D/E) = five (T -> A)	0
LQDDRTSGDDHEE	n(D/E) = six	141216
LQDDRTTGDDHEE	n(D/E) = six (S -> T)	3325.8
LQDDRASGDDHEE	n(D/E) = six (T -> A)	183402
LQREEDSGGDDEP	n(D/E) = six	98071.8
EQDHRESEGDHEP	n(D/E) = six	0
LQREETSEEDDAP	n(D/E) = six	173119
LQREEASEEDDAP	n(D/E) = six	11704.8
LERHRDSEGDHEE	n(D/E) = six	67214.5
LQRHDTSDDDEEE	n(D/E) = seven	767462
LQRHDTTDDDEEE	n(D/E) = seven (S -> T)	641516
LQRHDASDDDEEE	n(D/E) = seven (T -> A)	1.28395e+06
LQEHDDSEEDEAP	n(D/E) = seven	235287
DQDHDDSGGDDAE	n(D/E) = seven	63430.7
LQREDDSGGDDED	n(D/E) = seven	282611
LDDHEESGGDEAE	n(D/E) = seven	287761
EEEDETSGEDHEP	n(D/E) = eight	70112.6
EEEDETTGEDHEP	n(D/E) = eight (S-> T)	0
EEEDEASGEDHEP	n(D/E) = eight (T -> A)	37380.4
LQDHEDSEDDEDP	n(D/E) = eight	842363
DEEHRESGEDEAD	n(D/E) = eight	206578
LQEEEDSDEDEAP	n(D/E) = eight	705341
LEEERESEEDHAE	n(D/E) = eight	12175.5
DEEHEESDGDEEP	n(D/E) = nine	644698
LEDDRESGDDEEE	n(D/E) = nine	1.14546e+06
DQEERESGDDEED	n(D/E) = nine	947237
EDRDDESGDDDEP	n(D/E) = nine	617846
LQEERESDDDDDD	n(D/E) = nine	2.11087e+06
EEDHETSEDDEDE	n(D/E) = ten	1.00346e+06
EEDEEDSDEDEAP	n(D/E) = ten	481551
EDDERDSEDDHED	n(D/E) = ten	929100
EEEDDTSEEDHDE	n(D/E) = ten	594203
LEDDEDSEEDHED	n(D/E) = ten	841606
EEEDETSEDDDDE	n(D/E) = eleven	1.05657e+06
DEDDDESEDDHDD	n(D/E) = eleven	832585
DEEEDDSGEDDEE	n(D/E) = eleven	676010
DDREDESEDDDDE	n(D/E) = eleven	993150
DEEHEESDEDDED	n(D/E) = eleven	1.05601e+06
DEEDEESDEDDED	n(D/E) = twelve	1.39132e+06
LQRHRTSGGDHPL	nomascus_leucogenys_ortholog_one2one_Hominoidea	0
LQRHRTSGGERLG	pongo_abelii_ortholog_one2one_Hominidae	53227.1
LQRHRTSGGDHAS	pan_troglodytes_ortholog_one2one_Homininae	0
LQQHRATGGDRAP	erinaceus_europaeus_ortholog_one2one_Eutheria	8749.33
LQRHGTSGGDHTP	callithrix_jacchus_ortholog_one2one_Simiiformes	0
LQQHKASGGDHAR	canis_lupus_familiaris_ortholog_one2one_Boreoeutheria	55899.3
LQQHKASGGDHAP	balaenoptera_musculus_ortholog_one2one_Boreoeutheria	0
LQQHRASGGDQAP	panthera_pardus_ortholog_one2one_Boreoeutheria	0
LQQHKASAGDHAP	ovis_aries_rambouillet_ortholog_one2one_Boreoeutheria	1720.96
LQQHRASGGDHAP	felis_catus_ortholog_one2one_Boreoeutheria	0
LQQHRTSGGDHAP	sus_scrofa_ortholog_one2one_Boreoeutheria	0
LKEHLASGGDHAP	rattus_norvegicus_ortholog_one2one_Euarchontoglires	0
LQQHRASGGDHAL	equus_caballus_ortholog_one2one_Boreoeutheria	0
LQQHEASGGDHAP	mustela_putorius_furo_ortholog_one2one_Boreoeutheria	0
LQQHRASGGDHAA	procavia_capensis_ortholog_one2one_Eutheria	0
LQQHKTSGGDHAP	ailuropoda_melanoleuca_ortholog_one2one_Boreoeutheria	0
LQQHRASGGEHQG	loxodonta_africana_ortholog_one2one_Eutheria	0
LQQHKASGDHAPC	monodon_monoceros_ortholog_one2one_Boreoeutheria	479416
LKQHLASGGDHAP	mus_musculus_ortholog_one2one_Euarchontoglires	0
LEQHRASSRGEPP	vombatus_ursinus_ortholog_one2one_Theria	0
LQQHTASGGDHAP	catagonus_wagneri_ortholog_one2one_Boreoeutheria	0
LQQHKASVGDHAP	bison_bison_bison_ortholog_one2one_Boreoeutheria	1317.82
LQQHLASGGDRLR	urocitellus_parryii_ortholog_one2one_Euarchontoglires	65291.3
LQQHLASGDNPAS	marmota_marmota_marmota_ortholog_one2one_Euarchontoglires	0
LEQHLASGGGKPV	monodelphis_domestica_ortholog_one2one_Theria	19625.9
LQQHQASGGDRVL	microcebus_murinus_ortholog_one2one_Primates	0
LKQHLASGGDNAL	mus_caroli_ortholog_one2one_Euarchontoglires	6276.37
LRSYSTSETGSAV	ursus_maritimus_ortholog_one2one_Boreoeutheria	0
LKQHLASGGDHDP	cricetulus_griseus_chok1gshd_ortholog_one2one_Euarchontoglires	0
LQQHESSGGDHAP	pteropus_vampyrus_ortholog_one2one_Boreoeutheria	0
LQQHQSSGGDHAP	rhinolophus_ferrumequinum_ortholog_one2one_Boreoeutheria	0
LQQHLTSGNKPAR	sciurus_vulgaris_ortholog_one2one_Euarchontoglires	273119
LQQHLASGGDHLR	ictidomys_tridecemlineatus_ortholog_one2one_Euarchontoglires	30147.7
LQQHRASGGNAAS	jaculus_jaculus_ortholog_one2one_Euarchontoglires	20655.3
LQRHQTSGGDHAP	aotus_nancymaae_ortholog_one2one_Simiiformes	0
LQQHRSSGGDRAP	myotis_lucifugus_ortholog_one2one_Boreoeutheria	16211.8
LQQHQASGGDHAP	heterocephalus_glaber_female_ortholog_one2one_Euarchontoglires	0
LRQHQASGGDHAP	nannospalax_galili_ortholog_one2one_Euarchontoglires	0
LQQHRASDGDHAS	cavia_porcellus_ortholog_one2one_Euarchontoglires	0
LQRHRASAGDHAP	carlito_syrichta_ortholog_one2one_Haplorrhini	0
LQQHQASVGDHAP	tupaia_belangeri_ortholog_one2one_Euarchontoglires	0
LQRHRTSGGDYAP	rhinopithecus_roxellana_ortholog_one2one_Catarrhini	25177.3
LEQHRASSQGEPP	phascolarctos_cinereus_ortholog_one2one_Theria	0
LRQHRASGGGGDG	oryctolagus_cuniculus_ortholog_one2one_Eutheria	0
LQQHQASGGENLG	otolemur_garnettii.1_ortholog_one2many_Primates	0
LQQHGASGGDRAP	chinchilla_lanigera_ortholog_one2one_Euarchontoglires	16094
LEQHLASGGDHAP	peromyscus_maniculatus_bairdii_ortholog_one2one_Euarchontoglires	0
LERYRSTQDNTAP	laticauda_laticaudata_ortholog_one2one_Amniota	0
LERHRSTQDDTAP	pseudonaja_textilis_ortholog_one2one_Amniota	0
LERHRSTQDNTAP	naja_naja_ortholog_one2one_Amniota	0

### Sheet: raw_data
	1	2	3	4	5	6	7	8	9	10	11	12	13	14	15	16	17	18	19	20	21
A	240178	266839	395121	635829	796914	785852	869579	1.5027e+06	167731	155122	133555	0	81559.3	116569	0	48928.5	0	8703.46	31810.8	5327.33	0
B	0	0	133120	243948	107598	248572	256140	263743	88066.4	36973.9	38498.4	44773.5	81968.4	99281.1	178432	127759	90246.4	23894	46711.1	66165.1	77897.9
C	76767.9	88053.4	37564.9	69624.4	85704.5	58504.9	32780.2	5815.63	0	0	0	11511.6	47904.3	44512.5	28257	30172.1	48989.6	88714.6	11047.7	0	20817.8
D	53522.3	19697.4	34849.1	23688	13258.6	64.64	70359.7	8485.47	0	0	0	0	3161.62	8195.16	34566.8	5551.23	9011.54	0	25334	47993	62341.6
E	40639	25824.2	315008	500170	580234	644884	800119	941171	973195	1.78729e+06	142647	198516	154186	2314.74	114351	55468.9	632.07	54409.1	0	11164.5	8592.5
F	0	0	0	0	142859	226432	37441.6	222083	244825	132988	10969.1	602.01	75505.7	82739.3	79513.3	54911.6	112631	120469	105859	58412.3	27123.8
G	46702.3	109113	74106.4	77895.7	6832.96	28579.1	27896.9	25816.1	12392.7	0	20130	23717	19538.4	328.89	54872.3	49077.6	0	50899.6	66368.8	21393.9	13656.4
H	28902.8	35764.6	28036.5	0	0	19405.8	0	0	16453.6	22172.3	0	0	19899.3	0	0	16055	0	129589	39351.3	0	82418.4
I	55948	250725	539950	281445	29009.1	498268	624942	629532	637557	745899	1.54331e+06	1.28164e+06	761542	804844	303076	453504	483607	348523	237047	0	0
J	2549.42	0	0	0	29480.2	29622.9	0	0	0	0	0	0	0	0	0	4930.24	0	0	27427.5	0	0
K	0	19998.5	0	0	0	0	0	6657.49	17362.3	0	0	0	0	0	0	0	3660.43	0	0	0	4464.59
L	22169.9	4205.37	0	0	0	0	0	141216	3325.8	183402	98071.8	0	173119	11704.8	67214.5	767462	641516	1.28395e+06	235287	63430.7	282611
M	287761	70112.6	0	37380.4	842363	206578	705341	12175.5	644698	1.14546e+06	947237	617846	2.11087e+06	1.00346e+06	481551	929100	594203	841606	1.05657e+06	832585	676010
N	993150	1.05601e+06	1.39132e+06	0	53227.1	0	8749.33	0	55899.3	0	0	1720.96	0	0	0	0	0	0	0	0	479416
O	0	0	0	1317.82	65291.3	0	19625.9	0	6276.37	0	0	0	0	273119	30147.7	20655.3	0	16211.8	0	0	0
P	0	0	25177.3	0	0	0	16094	0	0	0	0	0	42.85	20979	0	0	22352.9	13470.2	0	16642	0
Q	209302	343183	224162	62725.1	268283	46218	59805.8	57094.6	24175.4	42943.4	69240.4	72922.6	14145.5	0	0	0	0	0	117.09	0	0
R	9842.67	0	0	0	2769.94	144108	0	0	29633.1	0	15692.2	4111.73	17212.3	0	0	0	279944	492396	304811	107779	178524
S	343228	449242	181113	1.03059e+06	1.06026e+06	487891	856648	1.07889e+06	1.05048e+06	666753	554240	1.24493e+06	672619	1.14266e+06	824293	774253	930459	618319	689431	642228	784598
T	1.18944e+06	917707	753381	1.02323e+06	1.43465e+06	1.63262e+06	1.00431e+06	1.17584e+06	984930	1.78185e+06	2077553	3.41069e+06	2292535	155857	760456	228127	510952	328454	767553	862811	790812
U	1.95138e+06	1.88498e+06	1.83966e+06	0	151323	174686	197200	172964	143981	1178.48	287209	250776	320738	396727	266650	239013	0	291822	126317	32220.4	60715.3
V	261435	262680	126431	0	0	0	0	4446.62	13478.7	0	0	83165.1	18230.1	0	664748	150818	151801	142606	410017	238022	70102.9
W	0	5295.19	8489.7	836065	200168	0	80474.4	426309	13005.8	0	663568	98431.9	18247.7	22759.8	0	105329	0	3239.15	0	0	0
X	4512.08	0	0	0	0	0	0	463748	292632	277560	239014	282337	296387	0	0	0	0	243583	100142	0	4587.22
Y	9479.1	18255.5	35873.6	64391.6	5243.08	3309.7	0	0	440209	585136	0	0	0	0	27028.4	188972	744249	790272	851100	0	1930.47
Z	0	19090.2	718.67	191033	197682	206015	377343	100893	37561.9	77121.2	45922.4	139418	37735.2	67041.6	35313	38962.7	0	0	0	0	192385
AA	535129	687459	0	0	1057.76	0	0	90151.2	290196	974309	3227.59	27684.5	81735.5	815.9	16728.8	53431.7	7561.08	144.75	0	24525	13595.5
AB	475920	0	0	888.09	43572.1	92284.6	229080	3609.59	0	0	0	244523	658785	42422.4	0	0	88602.1	426751	710411	0	0
AC	6582.32	7337.24	0	157523	1.08045e+06	1.36409e+06	1.53159e+06	925948	942604	1.22432e+06	0	0	0	0	140258	147594	324374	0	0	0	5202.74
AD	62048.7	116248	135904	8357.67	0	310204	690613	1.59297e+06	134144	963.44	8795.7	66092.1	130563	416106	319161	53475.9	0	5251.1	379229	428304	804269
AE	9365.88	0	0	118534	280212	465644	0	0	0	24545.8	85400.9	231360	0	0	1414.43	0	194921	617404	354936	171388	28379.5
AF	50849.8	30823.2	45653.9	271301	580783	337993	69784.1	0	1.03448e+06	946033	628263	357265	102416	26729.4	7076.42	797361	1.10495e+06	112338	0	0	0
A	0	0	385289	671528	3749.14	0	0	0	1.19985e+06	11185.2	0	0	0	3679.87	137026	178994	125137	83481.4	14449.2	28578.6	10270.6
B	436020	275573	290952	213867	53407.2	0	851066	913718	510073	372227	304013	104731	50490.3	68266.6	153013	972285	979530	463579	265491	2972.79	20879.9
C	15433.6	429439	180365	82258.1	20998.9	9342.1	0	0	0	64187.8	69751.2	4847.05	295172	5992.28	9957.16	0	0	0	40717.6	0	0
D	10720	11339.3	210909	9533.42	0	17640	26493.9	0	224710	0	6000.86	14420.5	61704.6	60363.7	28835.2	81619.5	971.81	30794.3	113368	90501.2	279401
E	231805	684997	0	8326.25	0	175147	0	2167.41	10786.2	0	1.02266e+06	0	0	0	0	5836.09	0	0	0	0	0
