## Supplementary table 5 for "The substrate quality of CK2 target sites has a determinant role on their function and evolution"

### Sheet: Sheet1
Symbol	Position	Phosphosite sequence	Pubmed ID
ABF1	720	ADDEEDLSDENIQPE	19795423
BUG1	87	QNDVDEESEEKEIEQ	19795423
BUR6	64	KVKKIMQTDEDIGKV	12502746
CDC28	46	LKKIRLESEDEGVPS	10998356
CDC33	2	______MSVEEVSKK	7592868
CDC33	15	KKFEENVSVDDTTAT	7592868
CDC34	207	ADNFWYDSDLDDDEN	17461777
CDC34	216	LDDDENGSVILQDDD	17461777
CDC34	282	PHKAEDESEDVEDVE	21126336
CDC37	14	KWDKIELSDDSDVEV	19795423
CDC37	17	KIELSDDSDVEVHPN	19795423
EIS1	775	KEPEEKISIGNKSSG	19795423
FIP1	73	EDIYSDSSDDDSDSD	16496213
FIP1	77	SDSSDDDSDSDLEVI	16496213
FPR3	184	EDEDADIYDSEDYDL	7559654
FPR3	186	EDADIYDSEDYDLTP	9148902
FYV8	92	SKSDISPSDKEVGYL	19795423
FYV8	100	DKEVGYLSDGVPKLM	19795423
GAL83	87	SNHAENGSGETFDSD	19897735
GAL83	90	AENGSGETFDSDDDI	19897735
GAL83	93	GSGETFDSDDDIDAS	19897735
GCS1	157	ATPGVAQSREGTPLE	17563356
GPI12	205	NEQPPHVTALYLRSY	21177495
GPI12	211	VTALYLRSYKNNIVL	21177495
GPI12	212	TALYLRSYKNNIVLK	21177495
HHF2	2	______MSGRGKGGK	15823538
IMH1	825	KSGRVSRSGSIGTLA	17330950
LSB3	255	SFSSTDASSTRPNTR	21177495
LSB3	256	FSSTDASSTRPNTRS	21177495
MAF1	159	NYDSGSMSSSSLDSS	21383183
MAF1	160	YDSGSMSSSSLDSSS	21383183
MAF1	161	DSGSMSSSSLDSSSK	21383183
MAF1	162	SGSMSSSSLDSSSKN	21383183
MAF1	388	ENVIDDKSDQEESLQ	21383183
MDG1	288	EEKVPVSSITSHAKE	19795423
NAP1	159	KGQEIVESLNETELL	18086883
NAP1	177	EEKAQNDSEEEQVKG	19795423
NAP1	397	LEDDDGESAEEQDDF	18086883
NCB2	112	KFKKSGLSEEELLRQ	12502746
NRG1	161	QRTDPRNTLSDEEDL	16607517
NRG1	163	TDPRNTLSDEEDLEQ	20702584
OPI1	38	SQPSEDVSQADKMPA	16407309
OPI1	239	ISKFTANSLPEPARS	16407309
PEX19	62	GVQVANESEEDPELK	19779198
PTC2	376	DPMDIDDTDADTDAE	17325030
PUF6	31	LAKKPRISIDSSDEE	19795423
PUF6	34	KPRISIDSSDEESEL	19795423
PUF6	35	PRISIDSSDEESELS	19795423
RIO1	402	DNADHECSSGTEEFS	17725716
RIO1	403	NADHECSSGTEEFSD	17725716
RIO1	409	SSGTEEFSDDEEDGS	17725716
RIO1	416	SDDEEDGSSGSEEDD	17725716
RIO1	417	DDEEDGSSGSEEDDE	17725716
RIO1	419	EEDGSSGSEEDDEEE	17725716
RPN4	214	IFNNEFDSDDDDISD	17532487
RPN4	220	DSDDDDISDDEEDEI	17532487
SEC63	652	SDYTDIDTDTEAEDD	15671059
SEC63	654	YTDIDTDTEAEDDES	15671059
SGT1	361	TKRAMMKSFIESNGT	19398558
SIC1	201	NDARSQESEDEEDII	19795423
SRP1	67	PPTDGADSDEEDESS	9258433
SUI2	292	SKELDNRSDSEDDED	19795423
SUI2	294	ELDNRSDSEDDEDES	11875433
SUI2	301	SEDDEDESDDE____	19795423
TOP2	1356	VVELSGESDLEILDS	19779198
TOP2	1363	SDLEILDSYTDREDS	10094396
TOP2	1365	LEILDSYTDREDSNK	10094396
TSL1	49	QQQQRALSNNISQES	19779198
UBP1	530	EKAAQQDSSEDENIG	11875433
UBP1	531	KAAQQDSSEDENIGG	19795423
YCF1	251	YKLPRNFSSEELSQK	18667437
YER079W	194	PLSDHSPSLNSMDNT	21177495
Atg32	114	TTNGSILSSSDTSEE	23897086
Atg32	119	ILSSSDTSEEEQELL	23897086
Dgk1	45	PAKEEISSSDDDAHV	27834677
Dgk1	46	AKEEISSSDDDAHVP	27834677
Hsp90	22	LMSLIINTVYSNKEI	21576760
Pah1	705	NEVLAASSDVENASD	27044741
Opi1	10	ENQRLGLSEEEVEAA	16407309
Lag1	393	GIQKDERSDSDSDES	25429105
Maf1	388	ENVIDDKSDQEESLQ	21383183
Ycf1	251	YKLPRNFSSEELSQK	18667437
Sir2	473	LLICIGTSLKVAPVS	26329457
Mim1	12	VGFWESVSDDESEDK	21215441
Mim1	16	ESVSDDESEDKDCM	21215441
Tom22	44	VVDDEDDSDSDFEDE	21215441
Tom22	46	DDEDDSDSDFEDEFD	21215441
Spt2	277	FNRGKKRSEYDYDEL	23979598
Hot1	532	PKPMTVKSNVDDDGY	24817120
Hot1	560	GRDNEEDSTAEEDEV	24817120
HTA1/HTA2	59	YLTAVLEYLAAEILEL	25252977
Msn2	194	PRAQQHTSIKDNRLS	28330760
Msn2	638	RSSVVIESTKELEEK	28330760
Hsf1	608	PNRFTMLSDDDLKKD	24894977
Lif1	638	DYGDISGSESETDAS	29778533
Nip1	98	LKSSNYDSSDEESDE	21280672
Mif2	325	KIVTYDESEDEEEIL	21633108
Ndc10	106	PGEKREETEDLDEEE	21633108
Ifh1	681	VYVDDESTDEDDNLP	27321754
Crf1	348	TYRDDESTDEDESLP	27321754
