## Supplementary table 2 for "The substrate quality of CK2 target sites has a determinant role on their function and evolution"

### Sheet: raw_data
Sequence	Sequence_description	Phosphorylation_intensity
EDRTVPSTPTLVV	WT	4512.08
EDRTVPSEPTLVV	mutant	0
EDRTVPSTPELVV	mutant	0
EDRTEPSTPELVV	mutant	0
EDRTVPSEETLVV	mutant	0
EDRTVPSEETLVE	mutant	0
EDETVPSEETLVE	mutant	0
QGLDGLSERCAQY	WT	463748
EGLDGLSERCAQY	mutant	292632
EELDGLSERCAQY	mutant	277560
EEEDGLSERCAQY	mutant	239014
EEEDELSERCAQY	mutant	282337
EEEDEDSERCAQY	mutant	296387
EAAEPGSPTAAEG	WT	0
EEAEPGSPTAAEG	mutant	0
EEEEPGSPTAAEG	mutant	0
EEEEPGSPTADEG	mutant	0
EEEEPGSPTDDEG	mutant	243583
EEEEPGSPTDDED	mutant	100142
LDHMASSIERMGQ	WT	0
LDHMASSEERMGQ	mutant	4587.22
LDHMASSIEEMGQ	mutant	9479.1
LDHMAESEERMGQ	mutant	18255.5
LDHEAESEERMGQ	mutant	35873.6
LDHEAESEEDMGQ	mutant	64391.6
KYEELQSLAGKHG	WT	5243.08
KYEEDQSLAGKHG	mutant	3309.7
KYEEDESLAGKHG	mutant	0
KYEEDESDAGKHG	mutant	0
KYEEDESDAEKHG	mutant	440209
KYEEDESDAEKHD	mutant	585136
LPTGQISGPEIKG	WT	0
LATGQISGPEIKG	mutant	0
LATGQISGPEIKE	mutant	0
LATGQISGPEIDE	mutant	0
LATGQISGPEDDE	mutant	27028.4
LATGQISGDEDDE	mutant	188972
LATGQISDDEDDE	mutant	744249
LATGQDSDDEDDE	mutant	790272
LATGDDSDDEDDE	mutant	851100
ELVEPLTPSGEAP	WT	0
ELVAPLTPSGEAP	mutant	1930.47
ELVEPLTESGEAP	mutant	0
ELVEPLTESEEAP	mutant	19090.2
ELVEELTESEEAP	mutant	718.67
ELVEELTEDEEAP	mutant	191033
HKMVVESAYEVIK	WT	197682
HKMVVESAFEVIK	mutant	206015
HKMVVASAFEVIK	mutant	377343
HKMVEESAFEVIK	mutant	100893
HKMVEESEFEVIK	mutant	37561.9
HKMVEESEFEDIK	mutant	77121.2
HKQVVESAYEVIK	WT	45922.4
HKQVVASAYEVIK	mutant	139418
HKQVVESDYEVIK	mutant	37735.2
HKQVDESDYEVIK	mutant	67041.6
HKQDDESDYEVIK	mutant	35313
HKDDDESDYEVIK	mutant	38962.7
RLVEPGSPAEKAG	WT	0
RLVAPGSPAEKAG	mutant	0
RLVEPGSPEEKAG	mutant	0
RLVEPGSPEEDAG	mutant	0
RLVEPGSDEEDAG	mutant	192385
RLVEPGSDEEDEG	mutant	535129
RLVEPGSDEEDED	mutant	687459
IDVSGPSVDTDAP	WT	0
IDVSGPSVATDAP	mutant	0
IAVSGPSVATDAP	mutant	1057.76
IDVEGPSVDTDAP	mutant	0
IDVEDPSVDTDAP	mutant	0
IDVEDESVDTDAP	mutant	90151.2
IDVEDESEDTDAP	mutant	290196
IDVEDESEDDDAP	mutant	974309
RNVEDLSGGELQR	WT	3227.59
RNVADLSGGELQR	mutant	27684.5
RNVAALSGGELQR	mutant	81735.5
RNVEDDSGGELQR	mutant	815.9
RNVEDDSGGEDQR	mutant	16728.8
RNVEDDSEGEDQR	mutant	53431.7
LLSDSMTDVPVDT	WT	7561.08
LLSASMTDVPVDT	mutant	144.75
LLSASMTDVPVAT	mutant	0
LLSDSMTDDPVDT	mutant	24525
LLSDDMTDDPVDT	mutant	13595.5
LLSDDMTDDEVDT	mutant	475920
GADFLVTEVENGG	WT	0
GADFLVTAVENGG	mutant	0
GADFLVTEVANGG	mutant	888.09
GADFLVTEDENGG	mutant	43572.1
GADFLVTEDEEGG	mutant	92284.6
GADFEVTEDEEGG	mutant	229080
RSPEVLSGGEDGA	WT	3609.59
RDPEVLSGGEDGA	mutant	0
RDPAVLSGGEDGA	mutant	0
RDPAVLSGGEAGA	mutant	0
RDPEVLSGDEDGA	mutant	244523
RDPEVLSEDEDGA	mutant	658785
LPAPQISDAELQE	WT	42422.4
LPAPQISDAELQA	mutant	0
LPAPQISAAELQE	mutant	0
LPAPQISDAEEQE	mutant	88602.1
LPAPQISDAEEDE	mutant	426751
LPAPQISDDEEDE	mutant	710411
ELNEPLSNEDRNL	WT	0
ELNAPLSNEDRNL	mutant	0
ELNAPLSNADRNL	mutant	6582.32
ELNEPESNEDRNL	mutant	7337.24
ELNEDESNEDRNL	mutant	0
ELNEDESDEDRNL	mutant	157523
KNCFRMTDQEAIQ	WT	1.08045e+06
KNCFRMTAQEAIQ	mutant	1.36409e+06
KNCFRMTDQAAIQ	mutant	1.53159e+06
KNCFRETDQEAIQ	mutant	925948
KNCFRETDQEAIE	mutant	942604
KNCFRETDEEAIE	mutant	1.22432e+06
TLVVKKSDVEAIF	WT	0
ELVVKKSDVEAIF	mutant	0
ELVVKKSAVEAIF	mutant	0
ALVVKKSAVEAIF	mutant	0
ELVVKESDVEAIF	mutant	140258
ELVVKESDVEEIF	mutant	147594
ELVVKESDEEEIF	mutant	324374
LRPQVVTDDDGQA	WT	0
LRPQVVTDADGQA	mutant	0
LRPQVVTAADGQA	mutant	0
LRPQVETDDDGQA	mutant	5202.74
LRPQEETDDDGQA	mutant	62048.7
LRDQEETDDDGQA	mutant	116248
QLKEQISDIDDAV	WT	135904
QLKEQISDIDAAV	mutant	8357.67
QLKAQISDIDAAV	mutant	0
QLKEQISDIDDEV	mutant	310204
QLKEQESDIDDEV	mutant	690613
QLKEDESDIDDEV	mutant	1.59297e+06
MREDYDSVEQDGD	WT	134144
MREDYASVEQDGD	mutant	963.44
MREAYASVEQDGD	mutant	8795.7
MREDEDSVEQDED	mutant	66092.1
DREDEDSVEQDED	mutant	130563
DREDEDSVEEDED	mutant	416106
IKKRFVSEAELDE	WT	319161
IKKRFVSEAELDA	mutant	53475.9
IKKRFVSEAELAA	mutant	0
IKKRFVSAAELAA	mutant	5251.1
IKKRFVSEAEEDE	mutant	379229
IKKEFVSEAEEDE	mutant	428304
IKKEFDSEAEEDE	mutant	804269
EIAIVHSDAEKEQ	WT	9365.88
AIAIVHSDAEKEQ	mutant	0
AIAIVHSDAEKAQ	mutant	0
EIAIVESDAEKEQ	mutant	118534
EIAIDESDAEKEQ	mutant	280212
EIAEDESDAEKEQ	mutant	465644
QIAGRPTEDEDEK	WT	0
QIAGRPTEAEDEK	mutant	0
QIAGRPTEAEAEK	mutant	0
QIAGRPTEAEAQK	mutant	24545.8
QIAGRPTNAEAQK	mutant	85400.9
QIAGRETEDEDEK	mutant	231360
KIDEAESLNDEEL	WT	0
KIDEAESLNDEAL	mutant	0
KIDEAESLNDAAL	mutant	1414.43
KIDEAQSLNDAAL	mutant	0
KIDEDESLNDEEL	mutant	194921
KIDEDESENDEEL	mutant	617404
MFAQVESDDEEAK	WT	354936
MFAQVESDDEAAK	mutant	171388
MFAQVASDDEAAK	mutant	28379.5
MFAQVASNDEAAK	mutant	50849.8
MFAQVESDDAEAK	mutant	30823.2
MFAQDESDDAEAK	mutant	45653.9
MFAQDESDDAEDK	mutant	271301
GAGVRASDLEDEE	WT	580783
GAGVRASDLEDEA	mutant	337993
GAGVRASDLEDAA	mutant	69784.1
GAGVRASDLNDAA	mutant	0
GAGVEASDLEDEE	mutant	1.03448e+06
GAGVEASDEEDEE	mutant	946033
DRWLDESDAEMEL	WT	628263
DRWLDESDAEMAL	mutant	357265
DRWLDASDAEMAL	mutant	102416
DRWLNASDAEMAL	mutant	26729.4
QRWLNASDAEMAL	mutant	7076.42
DEWLDESDAEMEL	mutant	797361
DEWDDESDAEMEL	mutant	1.10495e+06
FKGEDLTEEEDGG	WT	112338
FKGEDLTEEEAGG	mutant	0
FKGEDLTEAEAGG	mutant	0
FKGENLTEAEAGG	mutant	0
FKGQNLTEAEAGG	mutant	0
FKGQNLTNAEAGG	mutant	0
FKGEDETEEEDGG	mutant	385289
KEEKEESDDEAAV	WT	671528
KEEKEESADEAAV	mutant	3749.14
KEEKEESAAEAAV	mutant	0
KEEKENSAAEAAV	mutant	0
KEEKNQSAAEAAV	mutant	0
KEEKEESDDEEAV	mutant	1.19985e+06
EAREVNSQEEEEE	WT	11185.2
EAREVNSQNEEEE	mutant	0
EAREVNSQNEQEE	mutant	0
EARAVNSQNEQEE	mutant	0
AARAVNSQNEQEE	mutant	3679.87
EAREVESQEEEEE	mutant	137026
LMEDVGSEEEQEE	WT	178994
LMADVGSEEEQEE	mutant	125137
LMADVGSEEEQEA	mutant	83481.4
LMADVGSEEEQNA	mutant	14449.2
LMADVGSENEQNA	mutant	28578.6
LMADVGSANEQNA	mutant	10270.6
LMEDEGSEEEQEE	mutant	436020
EVREEASDDDMEG	WT	275573
AVREEASDDDMEG	mutant	290952
AVREAASDDDMEG	mutant	213867
AVREAASDADMEG	mutant	53407.2
AVREAASDADMAG	mutant	0
EVREEASDDDEEG	mutant	851066
VEMEVESDEEDDK	WT	913718
VEMEVESDEEDAK	mutant	510073
VAMEVESDEEDAK	mutant	372227
VAMAVESDEEDAK	mutant	304013
VAMAVNSDEEDAK	mutant	104731
VAMAVNSDEENAK	mutant	50490.3
VAMAVNSDAENAK	mutant	68266.6
VAMAVASQAEAAK	mutant	153013
EVEDKESEGEEED	WT	972285
AVEDKESEGEEED	mutant	979530
AVQAKESEGEEED	mutant	463579
AVQAKNSEGEEED	mutant	265491
AVQAKNSEGEENN	mutant	2972.79
AVQAKNSEGEQNN	mutant	20879.9
AVQAKNSNGEQNN	mutant	15433.6
EVLEEQSEDEDRE	WT	429439
NVLEEQSEDEDRQ	mutant	180365
NVLAEQSEDEDRQ	mutant	82258.1
NVLAEQSEDEARQ	mutant	20998.9
NVLANQSEDEARQ	mutant	9342.1
NVLANQSENEARQ	mutant	0
NVLANQSANEARQ	mutant	0
GLIEPDTPGRVPL	mutant	0
DDRDYYSRSYRGG	WT	64187.8
KIISIFSGTEKGS	WT	69751.2
KYEELQSLAGKHG	WT	4847.05
LRAMVASGSELGK	WT	295172
LLSDSMTDVPVDT	WT	5992.28
KGTEASSGTEAAT	WT	9957.16
YRQLLLTADDRVN	WT	0
IDVSGPSVDTDAP	WT	0
FRGKLLSNDEVTI	WT	0
KKKDELSDYAEKS	WT	40717.6
HSLALGSATEDKD	WT	0
LPRIFTSIGEDYD	WT	0
ALQRSLSELESLK	WT	10720
KKGESQTDIEITR	WT	11339.3
ENIKGFSDAEIRR	WT	210909
LFVKGLSEDTTEE	WT	9533.42
RRAEDGSVIDYEL	WT	0
GGLSPDTPEEKIR	WT	17640
KNPEPDSDEHTPV	WT	26493.9
DVADATSEVEVSS	WT	0
THQELASDGEIET	WT	224710
KVVDRDSEEAEII	WT	0
RSEEKISDSEGFK	WT	6000.86
YTEEIVSEAESHV	WT	14420.5
SSYPAGTEDDEGM	WT	61704.6
ETRSESSDFEVVP	WT	60363.7
KARVGGSDEEASG	WT	28835.2
VKATNESEDEIPQ	WT	81619.5
EAGGGISEEEAAQ	WT	971.81
KKAEQGSEEEGEG	WT	30794.3
EIEDDESGTENRE	WT	113368
AAEPRESESEEAE	WT	90501.2
MKASLLTDEEDVD	WT	279401
ESSNYDSELEKEI	WT	231805
NFQKELSDLEEEN	WT	684997
ITVEELTEIERLE	WT	0
EDGGTVSQEEEDR	WT	8326.25
LGMDELSEEDKLT	WT	0
AKDKLESEMEDAY	WT	175147

### Sheet: WT_peptides_DE_PWM
peptide	MSS	log10(phosphorylation)
EDRTVPSTPTLVV	0.099	3.65438
QGLDGLSERCAQY	0.196	5.66628
KYEELQSLAGKHG	0.121	3.71959
HKMVVESAYEVIK	0.25	5.29597
HKQVVESAYEVIK	0.25	4.66202
RNVEDLSGGELQR	0.3	3.50888
LLSDSMTDVPVDT	0.283	3.87858
RSPEVLSGGEDGA	0.318	3.55746
LPAPQISDAELQE	0.376	4.62759
KNCFRMTDQEAIQ	0.306	6.0336
QLKEQISDIDDAV	0.451	5.13323
MREDYDSVEQDGD	0.444	5.12757
IKKRFVSEAELDE	0.462	5.50401
EIAIVHSDAEKEQ	0.443	3.97155
MFAQVESDDEEAK	0.56	5.55015
GAGVRASDLEDEE	0.544	5.76401
DRWLDESDAEMEL	0.584	5.79814
FKGEDLTEEEDGG	0.609	5.05053
KEEKEESDDEAAV	0.649	5.82706
EAREVNSQEEEEE	0.619	4.04864
LMEDVGSEEEQEE	0.678	5.25284
EVREEASDDDMEG	0.664	5.44024
VEMEVESDEEDDK	0.758	5.96081
EVEDKESEGEEED	0.793	5.98779
EVLEEQSEDEDRE	0.729	5.6329
DDRDYYSRSYRGG	0.162	4.80745
KIISIFSGTEKGS	0.173	4.84355
KYEELQSLAGKHG	0.121	3.68548
LRAMVASGSELGK	0.173	5.47007
LLSDSMTDVPVDT	0.283	3.77759
KGTEASSGTEAAT	0.236	3.99814
KKKDELSDYAEKS	0.342	4.60978
ALQRSLSELESLK	0.306	4.0302
KKGESQTDIEITR	0.369	4.05459
ENIKGFSDAEIRR	0.357	5.3241
LFVKGLSEDTTEE	0.384	3.97925
GGLSPDTPEEKIR	0.344	4.2465
KNPEPDSDEHTPV	0.367	4.42315
THQELASDGEIET	0.456	5.35162
RSEEKISDSEGFK	0.427	3.77821
YTEEIVSEAESHV	0.427	4.15898
SSYPAGTEDDEGM	0.483	4.79032
ETRSESSDFEVVP	0.42	4.78078
KARVGGSDEEASG	0.401	4.45992
VKATNESEDEIPQ	0.477	4.91179
EAGGGISEEEAAQ	0.451	2.98758
KKAEQGSEEEGEG	0.55	4.48847
EIEDDESGTENRE	0.555	5.05449
AAEPRESESEEAE	0.593	4.95665
MKASLLTDEEDVD	0.552	5.44623
ESSNYDSELEKEI	0.52	5.36512
NFQKELSDLEEEN	0.539	5.83569
EDGGTVSQEEEDR	0.535	3.92045
AKDKLESEMEDAY	0.524	5.2434

### Sheet: WT_peptides_lit_PWM
peptide	MSS	log10(phosphorylation)
EDRTVPSTPTLVV	0.44143	3.65438
QGLDGLSERCAQY	0.466593	5.66628
KYEELQSLAGKHG	0.424344	3.71959
HKMVVESAYEVIK	0.559152	5.29597
HKQVVESAYEVIK	0.523156	4.66202
RNVEDLSGGELQR	0.625252	3.50888
LLSDSMTDVPVDT	0.610732	3.87858
RSPEVLSGGEDGA	0.602264	3.55746
LPAPQISDAELQE	0.536426	4.62759
KNCFRMTDQEAIQ	0.590139	6.0336
QLKEQISDIDDAV	0.615109	5.13323
MREDYDSVEQDGD	0.69365	5.12757
IKKRFVSEAELDE	0.615194	5.50401
EIAIVHSDAEKEQ	0.598777	3.97155
MFAQVESDDEEAK	0.689704	5.55015
GAGVRASDLEDEE	0.710655	5.76401
DRWLDESDAEMEL	0.718035	5.79814
FKGEDLTEEEDGG	0.749921	5.05053
KEEKEESDDEAAV	0.703036	5.82706
EAREVNSQEEEEE	0.712244	4.04864
LMEDVGSEEEQEE	0.694411	5.25284
EVREEASDDDMEG	0.725465	5.44024
VEMEVESDEEDDK	0.800516	5.96081
EVEDKESEGEEED	0.752135	5.98779
EVLEEQSEDEDRE	0.704082	5.6329
DDRDYYSRSYRGG	0.464436	4.80745
KIISIFSGTEKGS	0.557491	4.84355
KYEELQSLAGKHG	0.424344	3.68548
LRAMVASGSELGK	0.490966	5.47007
LLSDSMTDVPVDT	0.610732	3.77759
KGTEASSGTEAAT	0.553786	3.99814
KKKDELSDYAEKS	0.591614	4.60978
ALQRSLSELESLK	0.545028	4.0302
KKGESQTDIEITR	0.619677	4.05459
ENIKGFSDAEIRR	0.62031	5.3241
LFVKGLSEDTTEE	0.564509	3.97925
GGLSPDTPEEKIR	0.568601	4.2465
KNPEPDSDEHTPV	0.590983	4.42315
THQELASDGEIET	0.644823	5.35162
RSEEKISDSEGFK	0.648617	3.77821
YTEEIVSEAESHV	0.613921	4.15898
SSYPAGTEDDEGM	0.666239	4.79032
ETRSESSDFEVVP	0.633538	4.78078
KARVGGSDEEASG	0.635727	4.45992
VKATNESEDEIPQ	0.573415	4.91179
EAGGGISEEEAAQ	0.611243	2.98758
KKAEQGSEEEGEG	0.642615	4.48847
EIEDDESGTENRE	0.685625	5.05449
AAEPRESESEEAE	0.663149	4.95665
MKASLLTDEEDVD	0.729995	5.44623
ESSNYDSELEKEI	0.675949	5.36512
NFQKELSDLEEEN	0.661692	5.83569
EDGGTVSQEEEDR	0.719447	3.92045
AKDKLESEMEDAY	0.635292	5.2434

### Sheet: WT_peptides_MSMS_PWM
peptide	MSS	log10(phosphorylation)
EDRTVPSTPTLVV	0.477972	3.65438
QGLDGLSERCAQY	0.561907	5.66628
KYEELQSLAGKHG	0.492802	3.71959
HKMVVESAYEVIK	0.631006	5.29597
HKQVVESAYEVIK	0.622634	4.66202
RNVEDLSGGELQR	0.683438	3.50888
LLSDSMTDVPVDT	0.612218	3.87858
RSPEVLSGGEDGA	0.685369	3.55746
LPAPQISDAELQE	0.653029	4.62759
KNCFRMTDQEAIQ	0.567472	6.0336
QLKEQISDIDDAV	0.675404	5.13323
MREDYDSVEQDGD	0.709702	5.12757
IKKRFVSEAELDE	0.739857	5.50401
EIAIVHSDAEKEQ	0.727188	3.97155
MFAQVESDDEEAK	0.784344	5.55015
GAGVRASDLEDEE	0.716685	5.76401
DRWLDESDAEMEL	0.794306	5.79814
FKGEDLTEEEDGG	0.773819	5.05053
KEEKEESDDEAAV	0.812578	5.82706
EAREVNSQEEEEE	0.733833	4.04864
LMEDVGSEEEQEE	0.776761	5.25284
EVREEASDDDMEG	0.802328	5.44024
VEMEVESDEEDDK	0.864455	5.96081
EVEDKESEGEEED	0.77655	5.98779
EVLEEQSEDEDRE	0.782692	5.6329
DDRDYYSRSYRGG	0.487306	4.80745
KIISIFSGTEKGS	0.628658	4.84355
KYEELQSLAGKHG	0.492802	3.68548
LRAMVASGSELGK	0.589672	5.47007
LLSDSMTDVPVDT	0.612218	3.77759
KGTEASSGTEAAT	0.622242	3.99814
KKKDELSDYAEKS	0.689556	4.60978
ALQRSLSELESLK	0.622729	4.0302
KKGESQTDIEITR	0.711062	4.05459
ENIKGFSDAEIRR	0.724065	5.3241
LFVKGLSEDTTEE	0.639537	3.97925
GGLSPDTPEEKIR	0.57862	4.2465
KNPEPDSDEHTPV	0.61419	4.42315
THQELASDGEIET	0.692591	5.35162
RSEEKISDSEGFK	0.69824	3.77821
YTEEIVSEAESHV	0.663749	4.15898
SSYPAGTEDDEGM	0.674736	4.79032
ETRSESSDFEVVP	0.660728	4.78078
KARVGGSDEEASG	0.73805	4.45992
VKATNESEDEIPQ	0.70964	4.91179
EAGGGISEEEAAQ	0.716215	2.98758
KKAEQGSEEEGEG	0.77066	4.48847
EIEDDESGTENRE	0.75056	5.05449
AAEPRESESEEAE	0.699592	4.95665
MKASLLTDEEDVD	0.776322	5.44623
ESSNYDSELEKEI	0.746631	5.36512
NFQKELSDLEEEN	0.765684	5.83569
EDGGTVSQEEEDR	0.731829	3.92045
AKDKLESEMEDAY	0.75315	5.2434

### Sheet: WT_peptides_peplibrary_PWM
peptide	MSS	log10(phosphorylation)
EDRTVPSTPTLVV	0.477972	3.65438
QGLDGLSERCAQY	0.561907	5.66628
KYEELQSLAGKHG	0.492802	3.71959
HKMVVESAYEVIK	0.631006	5.29597
HKQVVESAYEVIK	0.622634	4.66202
RNVEDLSGGELQR	0.683438	3.50888
LLSDSMTDVPVDT	0.612218	3.87858
RSPEVLSGGEDGA	0.685369	3.55746
LPAPQISDAELQE	0.653029	4.62759
KNCFRMTDQEAIQ	0.567472	6.0336
QLKEQISDIDDAV	0.675404	5.13323
MREDYDSVEQDGD	0.709702	5.12757
IKKRFVSEAELDE	0.739857	5.50401
EIAIVHSDAEKEQ	0.727188	3.97155
MFAQVESDDEEAK	0.784344	5.55015
GAGVRASDLEDEE	0.716685	5.76401
DRWLDESDAEMEL	0.794306	5.79814
FKGEDLTEEEDGG	0.773819	5.05053
KEEKEESDDEAAV	0.812578	5.82706
EAREVNSQEEEEE	0.733833	4.04864
LMEDVGSEEEQEE	0.776761	5.25284
EVREEASDDDMEG	0.802328	5.44024
VEMEVESDEEDDK	0.864455	5.96081
EVEDKESEGEEED	0.77655	5.98779
EVLEEQSEDEDRE	0.782692	5.6329
DDRDYYSRSYRGG	0.487306	4.80745
KIISIFSGTEKGS	0.628658	4.84355
KYEELQSLAGKHG	0.492802	3.68548
LRAMVASGSELGK	0.589672	5.47007
LLSDSMTDVPVDT	0.612218	3.77759
KGTEASSGTEAAT	0.622242	3.99814
KKKDELSDYAEKS	0.689556	4.60978
ALQRSLSELESLK	0.622729	4.0302
KKGESQTDIEITR	0.711062	4.05459
ENIKGFSDAEIRR	0.724065	5.3241
LFVKGLSEDTTEE	0.639537	3.97925
GGLSPDTPEEKIR	0.57862	4.2465
KNPEPDSDEHTPV	0.61419	4.42315
THQELASDGEIET	0.692591	5.35162
RSEEKISDSEGFK	0.69824	3.77821
YTEEIVSEAESHV	0.663749	4.15898
SSYPAGTEDDEGM	0.674736	4.79032
ETRSESSDFEVVP	0.660728	4.78078
KARVGGSDEEASG	0.73805	4.45992
VKATNESEDEIPQ	0.70964	4.91179
EAGGGISEEEAAQ	0.716215	2.98758
KKAEQGSEEEGEG	0.77066	4.48847
EIEDDESGTENRE	0.75056	5.05449
AAEPRESESEEAE	0.699592	4.95665
MKASLLTDEEDVD	0.776322	5.44623
ESSNYDSELEKEI	0.746631	5.36512
NFQKELSDLEEEN	0.765684	5.83569
EDGGTVSQEEEDR	0.731829	3.92045
AKDKLESEMEDAY	0.75315	5.2434

### Sheet: mut_peptides_DE_PWM
peptide	MSS	log10(phosphorylation)
EDRTVPSTPTLVV	0.099	3.65438
QGLDGLSERCAQY	0.196	5.66628
EGLDGLSERCAQY	0.246	5.46632
EELDGLSERCAQY	0.295	5.44336
EEEDGLSERCAQY	0.354	5.37842
EEEDELSERCAQY	0.418	5.45077
EEEDEDSERCAQY	0.494	5.47186
EEEEPGSPTDDEG	0.562	5.38665
EEEEPGSPTDDED	0.632	5.00061
LDHMASSEERMGQ	0.277	3.66155
LDHMASSIEEMGQ	0.316	3.97677
LDHMAESEERMGQ	0.353	4.26139
LDHEAESEERMGQ	0.416	4.55477
LDHEAESEEDMGQ	0.589	4.80883
KYEELQSLAGKHG	0.121	3.71959
KYEEDQSLAGKHG	0.185	3.51979
KYEEDESDAEKHG	0.568	5.64366
KYEEDESDAEKHD	0.638	5.76726
LATGQISGPEDDE	0.411	4.43182
LATGQISGDEDDE	0.506	5.2764
LATGQISDDEDDE	0.639	5.87172
LATGQDSDDEDDE	0.716	5.89778
LATGDDSDDEDDE	0.78	5.92998
ELVAPLTPSGEAP	0.132	3.28566
ELVEPLTESEEAP	0.501	4.28081
ELVEELTESEEAP	0.565	2.85653
ELVEELTEDEEAP	0.66	5.28111
HKMVVESAYEVIK	0.25	5.29597
HKMVVESAFEVIK	0.25	5.3139
HKMVVASAFEVIK	0.173	5.57674
HKMVEESAFEVIK	0.314	5.00386
HKMVEESEFEVIK	0.447	4.57475
HKMVEESEFEDIK	0.529	4.88717
HKQVVESAYEVIK	0.25	4.66202
HKQVVASAYEVIK	0.173	5.14432
HKQVVESDYEVIK	0.383	4.57675
HKQVDESDYEVIK	0.447	4.82634
HKQDDESDYEVIK	0.51	4.54793
HKDDDESDYEVIK	0.568	4.59065
RLVEPGSDEEDAG	0.545	5.28417
RLVEPGSDEEDEG	0.632	5.72846
RLVEPGSDEEDED	0.701	5.83725
IAVSGPSVATDAP	0.082	3.02439
IDVEDESVDTDAP	0.429	4.95497
IDVEDESEDTDAP	0.562	5.46269
IDVEDESEDDDAP	0.735	5.9887
RNVEDLSGGELQR	0.3	3.50888
RNVADLSGGELQR	0.237	4.44224
RNVAALSGGELQR	0.173	4.91241
RNVEDDSGGELQR	0.376	2.91164
RNVEDDSGGEDQR	0.459	4.22346
RNVEDDSEGEDQR	0.592	4.7278
LLSDSMTDVPVDT	0.283	3.87858
LLSASMTDVPVDT	0.22	2.16062
LLSDSMTDDPVDT	0.377	4.38961
LLSDDMTDDPVDT	0.441	4.1334
LLSDDMTDDEVDT	0.614	5.67753
GADFLVTEVANGG	0.192	2.94846
GADFLVTEDENGG	0.459	4.63921
GADFLVTEDEEGG	0.541	4.96513
GADFEVTEDEEGG	0.605	5.35999
RSPEVLSGGEDGA	0.318	3.55746
RDPEVLSGDEDGA	0.461	5.38832
RDPEVLSEDEDGA	0.594	5.81874
LPAPQISDAELQE	0.376	4.62759
LPAPQISDAEEQE	0.458	4.94744
LPAPQISDAEEDE	0.544	5.63017
LPAPQISDDEEDE	0.639	5.85151
ELNAPLSNADRNL	0.223	3.81838
ELNEPESNEDRNL	0.457	3.86553
ELNEDESDEDRNL	0.654	5.19734
KNCFRMTDQEAIQ	0.306	6.0336
KNCFRMTAQEAIQ	0.173	6.13484
KNCFRMTDQAAIQ	0.133	6.18514
KNCFRETDQEAIQ	0.383	5.96659
KNCFRETDQEAIE	0.453	5.97433
KNCFRETDEEAIE	0.547	6.0879
ELVVKESDVEAIF	0.433	5.14693
ELVVKESDVEEIF	0.516	5.16907
ELVVKESDEEEIF	0.61	5.51105
LRPQVETDDDGQA	0.477	3.71623
LRPQEETDDDGQA	0.541	4.79273
LRDQEETDDDGQA	0.6	5.06539
QLKEQISDIDDAV	0.451	5.13323
QLKEQISDIDAAV	0.369	3.92209
QLKEQISDIDDEV	0.538	5.49165
QLKEQESDIDDEV	0.615	5.83923
QLKEDESDIDDEV	0.678	6.20221
MREDYDSVEQDGD	0.444	5.12757
MREDYASVEQDGD	0.367	2.98382
MREAYASVEQDGD	0.304	3.94427
MREDEDSVEQDED	0.595	4.82015
DREDEDSVEQDED	0.645	5.11582
DREDEDSVEEDED	0.818	5.6192
IKKRFVSEAELDE	0.462	5.50401
IKKRFVSEAELDA	0.393	4.72816
IKKRFVSAAELAA	0.173	3.72025
IKKRFVSEAEEDE	0.544	5.5789
IKKEFVSEAEEDE	0.607	5.63175
IKKEFDSEAEEDE	0.684	5.9054
EIAIVHSDAEKEQ	0.443	3.97155
EIAIVESDAEKEQ	0.52	5.07384
EIAIDESDAEKEQ	0.584	5.44749
EIAEDESDAEKEQ	0.647	5.66805
QIAGRPTEAEAQK	0.306	4.38998
QIAGRPTNAEAQK	0.173	4.93146
QIAGRETEDEDEK	0.646	5.36429
KIDEAESLNDAAL	0.371	3.15058
KIDEDESLNDEEL	0.604	5.28986
KIDEDESENDEEL	0.737	5.79057
MFAQVESDDEEAK	0.56	5.55015
MFAQVESDDEAAK	0.477	5.23398
MFAQVASDDEAAK	0.401	4.45301
MFAQVASNDEAAK	0.267	4.70629
MFAQVESDDAEAK	0.387	4.48888
MFAQDESDDAEAK	0.45	4.65948
MFAQDESDDAEDK	0.537	5.43345
GAGVRASDLEDEE	0.544	5.76401
GAGVRASDLEDEA	0.475	5.52891
GAGVRASDLEDAA	0.388	4.84376
GAGVEASDLEDEE	0.608	6.01472
GAGVEASDEEDEE	0.703	5.97591
DRWLDESDAEMEL	0.584	5.79814
DRWLDESDAEMAL	0.497	5.55299
DRWLDASDAEMAL	0.42	5.01037
DRWLNASDAEMAL	0.357	4.42699
QRWLNASDAEMAL	0.306	3.84981
DEWLDESDAEMEL	0.633	5.90165
DEWDDESDAEMEL	0.696	6.04334
FKGEDLTEEEDGG	0.609	5.05053
FKGEDETEEEDGG	0.686	5.58579
KEEKEESDDEAAV	0.649	5.82706
KEEKEESADEAAV	0.516	3.57393
KEEKEESDDEEAV	0.731	6.07913
EAREVNSQEEEEE	0.619	4.04864
AARAVNSQNEQEE	0.329	3.56583
EAREVESQEEEEE	0.695	5.1368
LMEDVGSEEEQEE	0.678	5.25284
LMADVGSEEEQEE	0.619	5.09739
LMADVGSEEEQEA	0.55	4.92159
LMADVGSEEEQNA	0.463	4.15984
LMADVGSENEQNA	0.369	4.45604
LMADVGSANEQNA	0.236	4.01159
LMEDEGSEEEQEE	0.742	5.63951
EVREEASDDDMEG	0.664	5.44024
AVREEASDDDMEG	0.614	5.46382
AVREAASDDDMEG	0.55	5.33014
AVREAASDADMEG	0.456	4.7276
EVREEASDDDEEG	0.746	5.92996
VEMEVESDEEDDK	0.758	5.96081
VEMEVESDEEDAK	0.671	5.70763
VAMEVESDEEDAK	0.622	5.57081
VAMAVESDEEDAK	0.56	5.48289
VAMAVNSDEEDAK	0.483	5.02008
VAMAVNSDEENAK	0.401	4.70321
VAMAVNSDAENAK	0.306	4.83421
VAMAVASQAEAAK	0.173	5.18473
EVEDKESEGEEED	0.793	5.98779
AVEDKESEGEEED	0.742	5.99102
AVQAKESEGEEED	0.621	5.66612
AVQAKNSEGEEED	0.544	5.42405
AVQAKNSEGEENN	0.388	3.47316
AVQAKNSEGEQNN	0.306	4.31973
AVQAKNSNGEQNN	0.173	4.18847
EVLEEQSEDEDRE	0.729	5.6329
NVLEEQSEDEDRQ	0.609	5.25615
NVLAEQSEDEDRQ	0.547	4.91518
NVLAEQSEDEARQ	0.464	4.3222
NVLANQSEDEARQ	0.401	3.97044
DDRDYYSRSYRGG	0.162	4.80745
KIISIFSGTEKGS	0.173	4.84355
KYEELQSLAGKHG	0.121	3.68548
LRAMVASGSELGK	0.173	5.47007
LLSDSMTDVPVDT	0.283	3.77759
KGTEASSGTEAAT	0.236	3.99814
KKKDELSDYAEKS	0.342	4.60978
ALQRSLSELESLK	0.306	4.0302
KKGESQTDIEITR	0.369	4.05459
ENIKGFSDAEIRR	0.357	5.3241
LFVKGLSEDTTEE	0.384	3.97925
GGLSPDTPEEKIR	0.344	4.2465
KNPEPDSDEHTPV	0.367	4.42315
THQELASDGEIET	0.456	5.35162
RSEEKISDSEGFK	0.427	3.77821
YTEEIVSEAESHV	0.427	4.15898
SSYPAGTEDDEGM	0.483	4.79032
ETRSESSDFEVVP	0.42	4.78078
KARVGGSDEEASG	0.401	4.45992
VKATNESEDEIPQ	0.477	4.91179
EAGGGISEEEAAQ	0.451	2.98758
KKAEQGSEEEGEG	0.55	4.48847
EIEDDESGTENRE	0.555	5.05449
AAEPRESESEEAE	0.593	4.95665
MKASLLTDEEDVD	0.552	5.44623
ESSNYDSELEKEI	0.52	5.36512
NFQKELSDLEEEN	0.539	5.83569
EDGGTVSQEEEDR	0.535	3.92045
AKDKLESEMEDAY	0.524	5.2434

### Sheet: mut_peptides_lit_PWM
peptide	MSS	log10(phosphorylation)
EDRTVPSTPTLVV	0.44143	3.65438
QGLDGLSERCAQY	0.466593	5.66628
EGLDGLSERCAQY	0.498851	5.46632
EELDGLSERCAQY	0.505635	5.44336
EEEDGLSERCAQY	0.527626	5.37842
EEEDELSERCAQY	0.567235	5.45077
EEEDEDSERCAQY	0.611725	5.47186
EEEEPGSPTDDEG	0.660475	5.38665
EEEEPGSPTDDED	0.689861	5.00061
LDHMASSEERMGQ	0.472084	3.66155
LDHMASSIEEMGQ	0.541335	3.97677
LDHMAESEERMGQ	0.482905	4.26139
LDHEAESEERMGQ	0.518797	4.55477
LDHEAESEEDMGQ	0.630646	4.80883
KYEELQSLAGKHG	0.424344	3.71959
KYEEDQSLAGKHG	0.45904	3.51979
KYEEDESDAEKHG	0.681571	5.64366
KYEEDESDAEKHD	0.710957	5.76726
LATGQISGPEDDE	0.652714	4.43182
LATGQISGDEDDE	0.71199	5.2764
LATGQISDDEDDE	0.773623	5.87172
LATGQDSDDEDDE	0.833732	5.89778
LATGDDSDDEDDE	0.873867	5.92998
ELVAPLTPSGEAP	0.46817	3.28566
ELVEPLTESEEAP	0.644541	4.28081
ELVEELTESEEAP	0.67444	2.85653
ELVEELTEDEEAP	0.703275	5.28111
HKMVVESAYEVIK	0.559152	5.29597
HKMVVESAFEVIK	0.540797	5.3139
HKMVVASAFEVIK	0.513187	5.57674
HKMVEESAFEVIK	0.563984	5.00386
HKMVEESEFEVIK	0.60213	4.57475
HKMVEESEFEDIK	0.636339	4.88717
HKQVVESAYEVIK	0.523156	4.66202
HKQVVASAYEVIK	0.495546	5.14432
HKQVVESDYEVIK	0.600651	4.57675
HKQVDESDYEVIK	0.641445	4.82634
HKQDDESDYEVIK	0.674746	4.54793
HKDDDESDYEVIK	0.720499	4.59065
RLVEPGSDEEDAG	0.711732	5.28417
RLVEPGSDEEDEG	0.748945	5.72846
RLVEPGSDEEDED	0.77833	5.83725
IAVSGPSVATDAP	0.417226	3.02439
IDVEDESVDTDAP	0.594341	4.95497
IDVEDESEDTDAP	0.662416	5.46269
IDVEDESEDDDAP	0.744313	5.9887
RNVEDLSGGELQR	0.625252	3.50888
RNVADLSGGELQR	0.591547	4.44224
RNVAALSGGELQR	0.557424	4.91241
RNVEDDSGGELQR	0.669742	2.91164
RNVEDDSGGEDQR	0.71722	4.22346
RNVEDDSEGEDQR	0.739504	4.7278
LLSDSMTDVPVDT	0.610732	3.87858
LLSASMTDVPVDT	0.564214	2.16062
LLSDSMTDDPVDT	0.661264	4.38961
LLSDDMTDDPVDT	0.68063	4.1334
LLSDDMTDDEVDT	0.793277	5.67753
GADFLVTEVANGG	0.517647	2.94846
GADFLVTEDENGG	0.657544	4.63921
GADFLVTEDEEGG	0.703822	4.96513
GADFEVTEDEEGG	0.72091	5.35999
RSPEVLSGGEDGA	0.602264	3.55746
RDPEVLSGDEDGA	0.654553	5.38832
RDPEVLSEDEDGA	0.676837	5.81874
LPAPQISDAELQE	0.536426	4.62759
LPAPQISDAEEQE	0.573537	4.94744
LPAPQISDAEEDE	0.641527	5.63017
LPAPQISDDEEDE	0.701176	5.85151
ELNAPLSNADRNL	0.482184	3.81838
ELNEPESNEDRNL	0.5796	3.86553
ELNEDESDEDRNL	0.720011	5.19734
KNCFRMTDQEAIQ	0.590139	6.0336
KNCFRMTAQEAIQ	0.512644	6.13484
KNCFRMTDQAAIQ	0.500775	6.18514
KNCFRETDQEAIQ	0.579971	5.96659
KNCFRETDQEAIE	0.625064	5.97433
KNCFRETDEEAIE	0.697278	6.0879
ELVVKESDVEAIF	0.66304	5.14693
ELVVKESDVEEIF	0.698523	5.16907
ELVVKESDEEEIF	0.741471	5.51105
LRPQVETDDDGQA	0.600188	3.71623
LRPQEETDDDGQA	0.623374	4.79273
LRDQEETDDDGQA	0.665457	5.06539
QLKEQISDIDDAV	0.615109	5.13323
QLKEQISDIDAAV	0.569258	3.92209
QLKEQISDIDDEV	0.652322	5.49165
QLKEQESDIDDEV	0.679588	5.83923
QLKEDESDIDDEV	0.719723	6.20221
MREDYDSVEQDGD	0.69365	5.12757
MREDYASVEQDGD	0.633196	2.98382
MREAYASVEQDGD	0.586679	3.94427
MREDEDSVEQDED	0.704792	4.82015
DREDEDSVEQDED	0.7098	5.11582
DREDEDSVEEDED	0.793586	5.6192
IKKRFVSEAELDE	0.615194	5.50401
IKKRFVSEAELDA	0.57349	4.72816
IKKRFVSAAELAA	0.477036	3.72025
IKKRFVSEAEEDE	0.652304	5.5789
IKKEFVSEAEEDE	0.671148	5.63175
IKKEFDSEAEEDE	0.720728	5.9054
EIAIVHSDAEKEQ	0.598777	3.97155
EIAIVESDAEKEQ	0.62709	5.07384
EIAIDESDAEKEQ	0.667884	5.44749
EIAEDESDAEKEQ	0.681161	5.66805
QIAGRPTEAEAQK	0.503665	4.38998
QIAGRPTNAEAQK	0.450109	4.93146
QIAGRETEDEDEK	0.683128	5.36429
KIDEAESLNDAAL	0.580858	3.15058
KIDEDESLNDEEL	0.687677	5.28986
KIDEDESENDEEL	0.731552	5.79057
MFAQVESDDEEAK	0.689704	5.55015
MFAQVESDDEAAK	0.65422	5.23398
MFAQVASDDEAAK	0.62661	4.45301
MFAQVASNDEAAK	0.533705	4.70629
MFAQVESDDAEAK	0.60034	4.48888
MFAQDESDDAEAK	0.641134	4.65948
MFAQDESDDAEDK	0.699442	5.43345
GAGVRASDLEDEE	0.710655	5.76401
GAGVRASDLEDEA	0.668952	5.52891
GAGVRASDLEDAA	0.631739	4.84376
GAGVEASDLEDEE	0.74018	6.01472
GAGVEASDEEDEE	0.791402	5.97591
DRWLDESDAEMEL	0.718035	5.79814
DRWLDESDAEMAL	0.680822	5.55299
DRWLDASDAEMAL	0.653212	5.01037
DRWLNASDAEMAL	0.620799	4.42699
QRWLNASDAEMAL	0.582501	3.84981
DEWLDESDAEMEL	0.731441	5.90165
DEWDDESDAEMEL	0.779723	6.04334
FKGEDLTEEEDGG	0.749921	5.05053
FKGEDETEEEDGG	0.761567	5.58579
KEEKEESDDEAAV	0.703036	5.82706
KEEKEESADEAAV	0.62554	3.57393
KEEKEESDDEEAV	0.738519	6.07913
EAREVNSQEEEEE	0.712244	4.04864
AARAVNSQNEQEE	0.55691	3.56583
EAREVESQEEEEE	0.721868	5.1368
LMEDVGSEEEQEE	0.694411	5.25284
LMADVGSEEEQEE	0.660795	5.09739
LMADVGSEEEQEA	0.619092	4.92159
LMADVGSEEEQNA	0.577658	4.15984
LMADVGSENEQNA	0.537243	4.45604
LMADVGSANEQNA	0.499096	4.01159
LMEDEGSEEEQEE	0.717598	5.63951
EVREEASDDDMEG	0.725465	5.44024
AVREEASDDDMEG	0.699772	5.46382
AVREAASDDDMEG	0.683256	5.33014
AVREAASDADMEG	0.623607	4.7276
EVREEASDDDEEG	0.755083	5.92996
VEMEVESDEEDDK	0.800516	5.96081
VEMEVESDEEDAK	0.742208	5.70763
VAMEVESDEEDAK	0.741639	5.57081
VAMAVESDEEDAK	0.707934	5.48289
VAMAVNSDEEDAK	0.69831	5.02008
VAMAVNSDEENAK	0.641664	4.70321
VAMAVNSDAENAK	0.5896	4.83421
VAMAVASQAEAAK	0.504948	5.18473
EVEDKESEGEEED	0.752135	5.98779
AVEDKESEGEEED	0.726442	5.99102
AVQAKESEGEEED	0.643898	5.66612
AVQAKNSEGEEED	0.634274	5.42405
AVQAKNSEGEENN	0.561438	3.47316
AVQAKNSEGEQNN	0.505918	4.31973
AVQAKNSNGEQNN	0.452362	4.18847
EVLEEQSEDEDRE	0.704082	5.6329
NVLEEQSEDEDRQ	0.636203	5.25615
NVLAEQSEDEDRQ	0.602498	4.91518
NVLAEQSEDEARQ	0.556646	4.3222
NVLANQSEDEARQ	0.54184	3.97044
DDRDYYSRSYRGG	0.464436	4.80745
KIISIFSGTEKGS	0.557491	4.84355
KYEELQSLAGKHG	0.424344	3.68548
LRAMVASGSELGK	0.490966	5.47007
LLSDSMTDVPVDT	0.610732	3.77759
KGTEASSGTEAAT	0.553786	3.99814
KKKDELSDYAEKS	0.591614	4.60978
ALQRSLSELESLK	0.545028	4.0302
KKGESQTDIEITR	0.619677	4.05459
ENIKGFSDAEIRR	0.62031	5.3241
LFVKGLSEDTTEE	0.564509	3.97925
GGLSPDTPEEKIR	0.568601	4.2465
KNPEPDSDEHTPV	0.590983	4.42315
THQELASDGEIET	0.644823	5.35162
RSEEKISDSEGFK	0.648617	3.77821
YTEEIVSEAESHV	0.613921	4.15898
SSYPAGTEDDEGM	0.666239	4.79032
ETRSESSDFEVVP	0.633538	4.78078
KARVGGSDEEASG	0.635727	4.45992
VKATNESEDEIPQ	0.573415	4.91179
EAGGGISEEEAAQ	0.611243	2.98758
KKAEQGSEEEGEG	0.642615	4.48847
EIEDDESGTENRE	0.685625	5.05449
AAEPRESESEEAE	0.663149	4.95665
MKASLLTDEEDVD	0.729995	5.44623
ESSNYDSELEKEI	0.675949	5.36512
NFQKELSDLEEEN	0.661692	5.83569
EDGGTVSQEEEDR	0.719447	3.92045
AKDKLESEMEDAY	0.635292	5.2434

### Sheet: mut_peptides_msms_PWM
peptide	MSS	log10(phosphorylation)
EDRTVPSTPTLVV	0.477972	3.65438
QGLDGLSERCAQY	0.561907	5.66628
EGLDGLSERCAQY	0.59797	5.46632
EELDGLSERCAQY	0.616667	5.44336
EEEDGLSERCAQY	0.64799	5.37842
EEEDELSERCAQY	0.673791	5.45077
EEEDEDSERCAQY	0.703114	5.47186
EEEEPGSPTDDEG	0.68933	5.38665
EEEEPGSPTDDED	0.700554	5.00061
LDHMASSEERMGQ	0.574562	3.66155
LDHMASSIEEMGQ	0.554028	3.97677
LDHMAESEERMGQ	0.605773	4.26139
LDHEAESEERMGQ	0.644519	4.55477
LDHEAESEEDMGQ	0.729073	4.80883
KYEELQSLAGKHG	0.492802	3.71959
KYEEDQSLAGKHG	0.520329	3.51979
KYEEDESDAEKHG	0.789735	5.64366
KYEEDESDAEKHD	0.800958	5.76726
LATGQISGPEDDE	0.69035	4.43182
LATGQISGDEDDE	0.755467	5.2764
LATGQISDDEDDE	0.826848	5.87172
LATGQDSDDEDDE	0.868158	5.89778
LATGDDSDDEDDE	0.902356	5.92998
ELVAPLTPSGEAP	0.514549	3.28566
ELVEPLTESEEAP	0.68665	4.28081
ELVEELTESEEAP	0.745679	2.85653
ELVEELTEDEEAP	0.777249	5.28111
HKMVVESAYEVIK	0.631006	5.29597
HKMVVESAFEVIK	0.61963	5.3139
HKMVVASAFEVIK	0.586636	5.57674
HKMVEESAFEVIK	0.63687	5.00386
HKMVEESEFEVIK	0.691439	4.57475
HKMVEESEFEDIK	0.715643	4.88717
HKQVVESAYEVIK	0.622634	4.66202
HKQVVASAYEVIK	0.58964	5.14432
HKQVVESDYEVIK	0.713685	4.57675
HKQVDESDYEVIK	0.728055	4.82634
HKQDDESDYEVIK	0.749025	4.54793
HKDDDESDYEVIK	0.786797	4.59065
RLVEPGSDEEDAG	0.766468	5.28417
RLVEPGSDEEDEG	0.796564	5.72846
RLVEPGSDEEDED	0.807787	5.83725
IAVSGPSVATDAP	0.523604	3.02439
IDVEDESVDTDAP	0.641132	4.95497
IDVEDESEDTDAP	0.70907	5.46269
IDVEDESEDDDAP	0.785178	5.9887
RNVEDLSGGELQR	0.683438	3.50888
RNVADLSGGELQR	0.670799	4.44224
RNVAALSGGELQR	0.64766	4.91241
RNVEDDSGGELQR	0.712761	2.91164
RNVEDDSGGEDQR	0.745085	4.22346
RNVEDDSEGEDQR	0.779984	4.7278
LLSDSMTDVPVDT	0.612218	3.87858
LLSASMTDVPVDT	0.589982	2.16062
LLSDSMTDDPVDT	0.65894	4.38961
LLSDDMTDDPVDT	0.682827	4.1334
LLSDDMTDDEVDT	0.780368	5.67753
GADFLVTEVANGG	0.562542	2.94846
GADFLVTEDENGG	0.708376	4.63921
GADFLVTEDEEGG	0.739396	4.96513
GADFEVTEDEEGG	0.769793	5.35999
RSPEVLSGGEDGA	0.685369	3.55746
RDPEVLSGDEDGA	0.742907	5.38832
RDPEVLSEDEDGA	0.777806	5.81874
LPAPQISDAELQE	0.653029	4.62759
LPAPQISDAEEQE	0.677284	4.94744
LPAPQISDAEEDE	0.730628	5.63017
LPAPQISDDEEDE	0.767404	5.85151
ELNAPLSNADRNL	0.551169	3.81838
ELNEPESNEDRNL	0.60408	3.86553
ELNEDESDEDRNL	0.765597	5.19734
KNCFRMTDQEAIQ	0.567472	6.0336
KNCFRMTAQEAIQ	0.476421	6.13484
KNCFRMTDQAAIQ	0.46836	6.18514
KNCFRETDQEAIQ	0.621776	5.96659
KNCFRETDQEAIE	0.663669	5.97433
KNCFRETDEEAIE	0.724966	6.0879
ELVVKESDVEAIF	0.68513	5.14693
ELVVKESDVEEIF	0.709039	5.16907
ELVVKESDEEEIF	0.746536	5.51105
LRPQVETDDDGQA	0.714593	3.71623
LRPQEETDDDGQA	0.731833	4.79273
LRDQEETDDDGQA	0.769461	5.06539
QLKEQISDIDDAV	0.675404	5.13323
QLKEQISDIDAAV	0.643424	3.92209
QLKEQISDIDDEV	0.705499	5.49165
QLKEQESDIDDEV	0.730209	5.83923
QLKEDESDIDDEV	0.764407	6.20221
MREDYDSVEQDGD	0.709702	5.12757
MREDYASVEQDGD	0.660108	2.98382
MREAYASVEQDGD	0.637872	3.94427
MREDEDSVEQDED	0.73378	4.82015
DREDEDSVEQDED	0.746323	5.11582
DREDEDSVEEDED	0.820958	5.6192
IKKRFVSEAELDE	0.739857	5.50401
IKKRFVSEAELDA	0.714057	4.72816
IKKRFVSAAELAA	0.612933	3.72025
IKKRFVSEAEEDE	0.764111	5.5789
IKKEFVSEAEEDE	0.788936	5.63175
IKKEFDSEAEEDE	0.832112	5.9054
EIAIVHSDAEKEQ	0.727188	3.97155
EIAIVESDAEKEQ	0.756597	5.07384
EIAIDESDAEKEQ	0.770966	5.44749
EIAEDESDAEKEQ	0.790696	5.66805
QIAGRPTEAEAQK	0.617873	4.38998
QIAGRPTNAEAQK	0.548997	4.93146
QIAGRETEDEDEK	0.755585	5.36429
KIDEAESLNDAAL	0.597452	3.15058
KIDEDESLNDEEL	0.674596	5.28986
KIDEDESENDEEL	0.793312	5.79057
MFAQVESDDEEAK	0.784344	5.55015
MFAQVESDDEAAK	0.760435	5.23398
MFAQVASDDEAAK	0.727441	4.45301
MFAQVASNDEAAK	0.622083	4.70629
MFAQVESDDAEAK	0.685233	4.48888
MFAQDESDDAEAK	0.699602	4.65948
MFAQDESDDAEDK	0.746157	5.43345
GAGVRASDLEDEE	0.716685	5.76401
GAGVRASDLEDEA	0.690885	5.52891
GAGVRASDLEDAA	0.66079	4.84376
GAGVEASDLEDEE	0.780784	6.01472
GAGVEASDEEDEE	0.823671	5.97591
DRWLDESDAEMEL	0.794306	5.79814
DRWLDESDAEMAL	0.764211	5.55299
DRWLDASDAEMAL	0.731217	5.01037
DRWLNASDAEMAL	0.708708	4.42699
QRWLNASDAEMAL	0.681425	3.84981
DEWLDESDAEMEL	0.814972	5.90165
DEWDDESDAEMEL	0.851996	6.04334
FKGEDLTEEEDGG	0.773819	5.05053
FKGEDETEEEDGG	0.786541	5.58579
KEEKEESDDEAAV	0.812578	5.82706
KEEKEESADEAAV	0.721527	3.57393
KEEKEESDDEEAV	0.836487	6.07913
EAREVNSQEEEEE	0.733833	4.04864
AARAVNSQNEQEE	0.635723	3.56583
EAREVESQEEEEE	0.761165	5.1368
LMEDVGSEEEQEE	0.776761	5.25284
LMADVGSEEEQEE	0.765511	5.09739
LMADVGSEEEQEA	0.739711	4.92159
LMADVGSEEEQNA	0.712151	4.15984
LMADVGSENEQNA	0.680378	4.45604
LMADVGSANEQNA	0.625809	4.01159
LMEDEGSEEEQEE	0.794001	5.63951
EVREEASDDDMEG	0.802328	5.44024
AVREEASDDDMEG	0.788	5.46382
AVREAASDDDMEG	0.76199	5.33014
AVREAASDADMEG	0.725215	4.7276
EVREEASDDDEEG	0.812492	5.92996
VEMEVESDEEDDK	0.864455	5.96081
VEMEVESDEEDAK	0.817901	5.70763
VAMEVESDEEDAK	0.802756	5.57081
VAMAVESDEEDAK	0.790117	5.48289
VAMAVNSDEEDAK	0.762785	5.02008
VAMAVNSDEENAK	0.723695	4.70321
VAMAVNSDAENAK	0.696144	4.83421
VAMAVASQAEAAK	0.597533	5.18473
EVEDKESEGEEED	0.77655	5.98779
AVEDKESEGEEED	0.762222	5.99102
AVQAKESEGEEED	0.71334	5.66612
AVQAKNSEGEEED	0.686007	5.42405
AVQAKNSEGEENN	0.646582	3.47316
AVQAKNSEGEQNN	0.607212	4.31973
AVQAKNSNGEQNN	0.538335	4.18847
EVLEEQSEDEDRE	0.782692	5.6329
NVLEEQSEDEDRQ	0.710704	5.25615
NVLAEQSEDEDRQ	0.698065	4.91518
NVLAEQSEDEARQ	0.666086	4.3222
NVLANQSEDEARQ	0.640706	3.97044
DDRDYYSRSYRGG	0.487306	4.80745
KIISIFSGTEKGS	0.628658	4.84355
KYEELQSLAGKHG	0.492802	3.68548
LRAMVASGSELGK	0.589672	5.47007
LLSDSMTDVPVDT	0.612218	3.77759
KGTEASSGTEAAT	0.622242	3.99814
KKKDELSDYAEKS	0.689556	4.60978
ALQRSLSELESLK	0.622729	4.0302
KKGESQTDIEITR	0.711062	4.05459
ENIKGFSDAEIRR	0.724065	5.3241
LFVKGLSEDTTEE	0.639537	3.97925
GGLSPDTPEEKIR	0.57862	4.2465
KNPEPDSDEHTPV	0.61419	4.42315
THQELASDGEIET	0.692591	5.35162
RSEEKISDSEGFK	0.69824	3.77821
YTEEIVSEAESHV	0.663749	4.15898
SSYPAGTEDDEGM	0.674736	4.79032
ETRSESSDFEVVP	0.660728	4.78078
KARVGGSDEEASG	0.73805	4.45992
VKATNESEDEIPQ	0.70964	4.91179
EAGGGISEEEAAQ	0.716215	2.98758
KKAEQGSEEEGEG	0.77066	4.48847
EIEDDESGTENRE	0.75056	5.05449
AAEPRESESEEAE	0.699592	4.95665
MKASLLTDEEDVD	0.776322	5.44623
ESSNYDSELEKEI	0.746631	5.36512
NFQKELSDLEEEN	0.765684	5.83569
EDGGTVSQEEEDR	0.731829	3.92045
AKDKLESEMEDAY	0.75315	5.2434

### Sheet: mut_peptides_peplibrary_PWM
peptide	MSS	log10(phosphorylation)
EDRTVPSTPTLVV	0.477972	3.65438
QGLDGLSERCAQY	0.561907	5.66628
EGLDGLSERCAQY	0.59797	5.46632
EELDGLSERCAQY	0.616667	5.44336
EEEDGLSERCAQY	0.64799	5.37842
EEEDELSERCAQY	0.673791	5.45077
EEEDEDSERCAQY	0.703114	5.47186
EEEEPGSPTDDEG	0.68933	5.38665
EEEEPGSPTDDED	0.700554	5.00061
LDHMASSEERMGQ	0.574562	3.66155
LDHMASSIEEMGQ	0.554028	3.97677
LDHMAESEERMGQ	0.605773	4.26139
LDHEAESEERMGQ	0.644519	4.55477
LDHEAESEEDMGQ	0.729073	4.80883
KYEELQSLAGKHG	0.492802	3.71959
KYEEDQSLAGKHG	0.520329	3.51979
KYEEDESDAEKHG	0.789735	5.64366
KYEEDESDAEKHD	0.800958	5.76726
LATGQISGPEDDE	0.69035	4.43182
LATGQISGDEDDE	0.755467	5.2764
LATGQISDDEDDE	0.826848	5.87172
LATGQDSDDEDDE	0.868158	5.89778
LATGDDSDDEDDE	0.902356	5.92998
ELVAPLTPSGEAP	0.514549	3.28566
ELVEPLTESEEAP	0.68665	4.28081
ELVEELTESEEAP	0.745679	2.85653
ELVEELTEDEEAP	0.777249	5.28111
HKMVVESAYEVIK	0.631006	5.29597
HKMVVESAFEVIK	0.61963	5.3139
HKMVVASAFEVIK	0.586636	5.57674
HKMVEESAFEVIK	0.63687	5.00386
HKMVEESEFEVIK	0.691439	4.57475
HKMVEESEFEDIK	0.715643	4.88717
HKQVVESAYEVIK	0.622634	4.66202
HKQVVASAYEVIK	0.58964	5.14432
HKQVVESDYEVIK	0.713685	4.57675
HKQVDESDYEVIK	0.728055	4.82634
HKQDDESDYEVIK	0.749025	4.54793
HKDDDESDYEVIK	0.786797	4.59065
RLVEPGSDEEDAG	0.766468	5.28417
RLVEPGSDEEDEG	0.796564	5.72846
RLVEPGSDEEDED	0.807787	5.83725
IAVSGPSVATDAP	0.523604	3.02439
IDVEDESVDTDAP	0.641132	4.95497
IDVEDESEDTDAP	0.70907	5.46269
IDVEDESEDDDAP	0.785178	5.9887
RNVEDLSGGELQR	0.683438	3.50888
RNVADLSGGELQR	0.670799	4.44224
RNVAALSGGELQR	0.64766	4.91241
RNVEDDSGGELQR	0.712761	2.91164
RNVEDDSGGEDQR	0.745085	4.22346
RNVEDDSEGEDQR	0.779984	4.7278
LLSDSMTDVPVDT	0.612218	3.87858
LLSASMTDVPVDT	0.589982	2.16062
LLSDSMTDDPVDT	0.65894	4.38961
LLSDDMTDDPVDT	0.682827	4.1334
LLSDDMTDDEVDT	0.780368	5.67753
GADFLVTEVANGG	0.562542	2.94846
GADFLVTEDENGG	0.708376	4.63921
GADFLVTEDEEGG	0.739396	4.96513
GADFEVTEDEEGG	0.769793	5.35999
RSPEVLSGGEDGA	0.685369	3.55746
RDPEVLSGDEDGA	0.742907	5.38832
RDPEVLSEDEDGA	0.777806	5.81874
LPAPQISDAELQE	0.653029	4.62759
LPAPQISDAEEQE	0.677284	4.94744
LPAPQISDAEEDE	0.730628	5.63017
LPAPQISDDEEDE	0.767404	5.85151
ELNAPLSNADRNL	0.551169	3.81838
ELNEPESNEDRNL	0.60408	3.86553
ELNEDESDEDRNL	0.765597	5.19734
KNCFRMTDQEAIQ	0.567472	6.0336
KNCFRMTAQEAIQ	0.476421	6.13484
KNCFRMTDQAAIQ	0.46836	6.18514
KNCFRETDQEAIQ	0.621776	5.96659
KNCFRETDQEAIE	0.663669	5.97433
KNCFRETDEEAIE	0.724966	6.0879
ELVVKESDVEAIF	0.68513	5.14693
ELVVKESDVEEIF	0.709039	5.16907
ELVVKESDEEEIF	0.746536	5.51105
LRPQVETDDDGQA	0.714593	3.71623
LRPQEETDDDGQA	0.731833	4.79273
LRDQEETDDDGQA	0.769461	5.06539
QLKEQISDIDDAV	0.675404	5.13323
QLKEQISDIDAAV	0.643424	3.92209
QLKEQISDIDDEV	0.705499	5.49165
QLKEQESDIDDEV	0.730209	5.83923
QLKEDESDIDDEV	0.764407	6.20221
MREDYDSVEQDGD	0.709702	5.12757
MREDYASVEQDGD	0.660108	2.98382
MREAYASVEQDGD	0.637872	3.94427
MREDEDSVEQDED	0.73378	4.82015
DREDEDSVEQDED	0.746323	5.11582
DREDEDSVEEDED	0.820958	5.6192
IKKRFVSEAELDE	0.739857	5.50401
IKKRFVSEAELDA	0.714057	4.72816
IKKRFVSAAELAA	0.612933	3.72025
IKKRFVSEAEEDE	0.764111	5.5789
IKKEFVSEAEEDE	0.788936	5.63175
IKKEFDSEAEEDE	0.832112	5.9054
EIAIVHSDAEKEQ	0.727188	3.97155
EIAIVESDAEKEQ	0.756597	5.07384
EIAIDESDAEKEQ	0.770966	5.44749
EIAEDESDAEKEQ	0.790696	5.66805
QIAGRPTEAEAQK	0.617873	4.38998
QIAGRPTNAEAQK	0.548997	4.93146
QIAGRETEDEDEK	0.755585	5.36429
KIDEAESLNDAAL	0.597452	3.15058
KIDEDESLNDEEL	0.674596	5.28986
KIDEDESENDEEL	0.793312	5.79057
MFAQVESDDEEAK	0.784344	5.55015
MFAQVESDDEAAK	0.760435	5.23398
MFAQVASDDEAAK	0.727441	4.45301
MFAQVASNDEAAK	0.622083	4.70629
MFAQVESDDAEAK	0.685233	4.48888
MFAQDESDDAEAK	0.699602	4.65948
MFAQDESDDAEDK	0.746157	5.43345
GAGVRASDLEDEE	0.716685	5.76401
GAGVRASDLEDEA	0.690885	5.52891
GAGVRASDLEDAA	0.66079	4.84376
GAGVEASDLEDEE	0.780784	6.01472
GAGVEASDEEDEE	0.823671	5.97591
DRWLDESDAEMEL	0.794306	5.79814
DRWLDESDAEMAL	0.764211	5.55299
DRWLDASDAEMAL	0.731217	5.01037
DRWLNASDAEMAL	0.708708	4.42699
QRWLNASDAEMAL	0.681425	3.84981
DEWLDESDAEMEL	0.814972	5.90165
DEWDDESDAEMEL	0.851996	6.04334
FKGEDLTEEEDGG	0.773819	5.05053
FKGEDETEEEDGG	0.786541	5.58579
KEEKEESDDEAAV	0.812578	5.82706
KEEKEESADEAAV	0.721527	3.57393
KEEKEESDDEEAV	0.836487	6.07913
EAREVNSQEEEEE	0.733833	4.04864
AARAVNSQNEQEE	0.635723	3.56583
EAREVESQEEEEE	0.761165	5.1368
LMEDVGSEEEQEE	0.776761	5.25284
LMADVGSEEEQEE	0.765511	5.09739
LMADVGSEEEQEA	0.739711	4.92159
LMADVGSEEEQNA	0.712151	4.15984
LMADVGSENEQNA	0.680378	4.45604
LMADVGSANEQNA	0.625809	4.01159
LMEDEGSEEEQEE	0.794001	5.63951
EVREEASDDDMEG	0.802328	5.44024
AVREEASDDDMEG	0.788	5.46382
AVREAASDDDMEG	0.76199	5.33014
AVREAASDADMEG	0.725215	4.7276
EVREEASDDDEEG	0.812492	5.92996
VEMEVESDEEDDK	0.864455	5.96081
VEMEVESDEEDAK	0.817901	5.70763
VAMEVESDEEDAK	0.802756	5.57081
VAMAVESDEEDAK	0.790117	5.48289
VAMAVNSDEEDAK	0.762785	5.02008
VAMAVNSDEENAK	0.723695	4.70321
VAMAVNSDAENAK	0.696144	4.83421
VAMAVASQAEAAK	0.597533	5.18473
EVEDKESEGEEED	0.77655	5.98779
AVEDKESEGEEED	0.762222	5.99102
AVQAKESEGEEED	0.71334	5.66612
AVQAKNSEGEEED	0.686007	5.42405
AVQAKNSEGEENN	0.646582	3.47316
AVQAKNSEGEQNN	0.607212	4.31973
AVQAKNSNGEQNN	0.538335	4.18847
EVLEEQSEDEDRE	0.782692	5.6329
NVLEEQSEDEDRQ	0.710704	5.25615
NVLAEQSEDEDRQ	0.698065	4.91518
NVLAEQSEDEARQ	0.666086	4.3222
NVLANQSEDEARQ	0.640706	3.97044
DDRDYYSRSYRGG	0.487306	4.80745
KIISIFSGTEKGS	0.628658	4.84355
KYEELQSLAGKHG	0.492802	3.68548
LRAMVASGSELGK	0.589672	5.47007
LLSDSMTDVPVDT	0.612218	3.77759
KGTEASSGTEAAT	0.622242	3.99814
KKKDELSDYAEKS	0.689556	4.60978
ALQRSLSELESLK	0.622729	4.0302
KKGESQTDIEITR	0.711062	4.05459
ENIKGFSDAEIRR	0.724065	5.3241
LFVKGLSEDTTEE	0.639537	3.97925
GGLSPDTPEEKIR	0.57862	4.2465
KNPEPDSDEHTPV	0.61419	4.42315
THQELASDGEIET	0.692591	5.35162
RSEEKISDSEGFK	0.69824	3.77821
YTEEIVSEAESHV	0.663749	4.15898
SSYPAGTEDDEGM	0.674736	4.79032
ETRSESSDFEVVP	0.660728	4.78078
KARVGGSDEEASG	0.73805	4.45992
VKATNESEDEIPQ	0.70964	4.91179
EAGGGISEEEAAQ	0.716215	2.98758
KKAEQGSEEEGEG	0.77066	4.48847
EIEDDESGTENRE	0.75056	5.05449
AAEPRESESEEAE	0.699592	4.95665
MKASLLTDEEDVD	0.776322	5.44623
ESSNYDSELEKEI	0.746631	5.36512
NFQKELSDLEEEN	0.765684	5.83569
EDGGTVSQEEEDR	0.731829	3.92045
AKDKLESEMEDAY	0.75315	5.2434
