## Supplementary table 1 for "The substrate quality of CK2 target sites has a determinant role on their function and evolution"

CTRL_ID	CTRL_GENE_NAME	TARGET_UP_ID	TARGET_POS	SOURCES	Sequence
P68400	CSNK2A1	Q16625	404	psp	HYETDYTTGGESCDE
P68400	CSNK2A1	P14598	348	psp	PGPQSPGSPLEEERQ
P68400	CSNK2A1	P08238	226	psp,signor	KEREKEISDDEAEEE
P68400	CSNK2A1	P08238	255	psp,signor	PKIEDVGSDEEDDSG
P68400	CSNK2A1	P07900	263	psp,signor	PEIEDVGSDEEEEKK
P68400	CSNK2A1	P52655	316	signor	VEEEPLNSEDDVSDE
P68400	CSNK2A1	P52655	321	signor	LNSEDDVSDEEGQEL
P68400	CSNK2A1	P55042	273	psp,signor	AGTRRRESLGKKAKR
P68400	CSNK2A1	P55042	257	psp,signor	QIRLRRDSKEANARR
P68400	CSNK2A1	P08833	194	psp	LAKAQETSGEEISKF
P68400	CSNK2A1	P35579	1916	psp	AMNREVSSLKNKLRR
P68400	CSNK2A1	P08833	126	psp	GSPESPESTEITEEE
P68400	CSNK2A1	P55042	214	psp,signor	LVRSREVSVDEGRAC
P68400	CSNK2A1	P32004	1172	psp	ARPMKDETFGEYRSL
P68400	CSNK2A1	P55042	290	psp,signor	GRIVARNSRKMAFRA
P68400	CSNK2A1	P55042	299	psp,signor	KMAFRAKSKSCHDLS
P68400	CSNK2A1	P08833	144	psp	NFHLMAPSEEDHSIL
P68400	CSNK2A1	O95863	11	signor	SFLVRKPSDPNRKPN
P68400	CSNK2A1	P35222	112	rlimsp,signor	EGMQIPSTQFDAAHP
P68400	CSNK2A1	P35568	24	signor	GYLRKPKSMHKRFFV
P68400	CSNK2A1	P11473	208	psp,rlimsp,signor	SFSNLDLSEEDSDDP
P68400	CSNK2A1	P60484	370	psp,signor	TSVTPDVSDNEPDHY
P68400	CSNK2A1	P60484	366	signor	ASSSTSVTPDVSDNE
P68400	CSNK2A1	P27986	608	psp	ENTEDQYSLVEDDED
P68400	CSNK2A1	P09651	199	psp	SQRGRSGSGNFGGGR
P68400	CSNK2A1	P42224	727	psp	TDNLLPMSPEEFDEV
P68400	CSNK2A1	P04637	392	psp,rlimsp,signor	FKTEGPDSD______
P68400	CSNK2A1	P37840	129	pid,psp,signor	NEAYEMPSEEGYQDY
P68400	CSNK2A1	P60484	382	psp,signor	DHYRYSDTTDSDPEN
P68400	CSNK2A1	P49959	688	psp	SKGVDFESSEDDDDD
P68400	CSNK2A1	P11388	1343	signor	FSDFDEKTDDEDFVP
P68400	CSNK2A1	P60484	380	psp,signor	EPDHYRYSDTTDSDP
P68400	CSNK2A1	P49959	649	psp	EVIEVDESDVEEDIF
P68400	CSNK2A1	P30622	1364	psp,signor	DDLNNYDSDDQEKQS
P68400	CSNK2A1	Q00987	260	psp	SLDSEDYSLSEEGQE
P68400	CSNK2A1	P11388	1525	psp,signor	PIKYLEESDEDDLF_
P68400	CSNK2A1	P60484	383	psp,rlimsp,signor	HYRYSDTTDSDPENE
P68400	CSNK2A1	P25963	32	psp,rlimsp,signor	LLDDRHDSGLDSMKD
P68400	CSNK2A1	Q9UNN5	291	psp,signor	DVHMVSDSDGDDFED
P68400	CSNK2A1	Q9UNN5	289	psp,signor	ITDVHMVSDSDGDDF
P68400	CSNK2A1	P49810	19	signor	EVCDERTSLMSAESP
P68400	CSNK2A1	P03372	167	psp,signor	GGRERLASTNDKGSM
P68400	CSNK2A1	O95863	92	psp,signor	VAELTSLSDEDSGKG
P68400	CSNK2A1	P11387	10	psp	GDHLHNDSQIEADFR
P68400	CSNK2A1	P18846	63	signor	GILARRPSYRKILKD
P68400	CSNK2A1	Q9UJU2	61	psp	KSSLVNESEIIPASN
P68400	CSNK2A1	Q712K3	233	psp,signor	DCYDDDDSGNEES__
P68400	CSNK2A1	Q9Y5B0	575	psp,signor	AGESLDQSMEEEEEE
P68400	CSNK2A1	P02649	314	psp	TSAAPVPSDNH____
P68400	CSNK2A1	P18846	41	psp,signor	SLSESEESQDSSDSI
P68400	CSNK2A1	P42575	157	psp,signor	LYKKLRLSTDTVEHS
P68400	CSNK2A1	O60671	280	psp	PDEEVPESES_____
P68400	CSNK2A1	P05412	231	psp,signor	ALKEEPQTVPEMPGE
P68400	CSNK2A1	P08195	410	psp	SYLSDSGSTGEHTKS
P68400	CSNK2A1	P39687	204	psp	EGEEEDVSGEEEEDE
P68400	CSNK2A1	Q13153	223	psp	DVATSPISPTENNTT
P68400	CSNK2A1	P40337	38	psp	EESGAEESGPEESGP
P68400	CSNK2A1	P04637	155	psp,signor	DSTPPPGTRVRAMAI
P68400	CSNK2A1	P14598	283	psp	PSMYLQKSGQDVSQA
P68400	CSNK2A1	Q13829	280	psp,signor	SRSQASPSEDEETFE
P68400	CSNK2A1	O95905	503	psp	LGPRPNESDSDDLDD
P68400	CSNK2A1	P11831	77	psp,signor	PTAGALYSGSEGDSE
P68400	CSNK2A1	P30203	484	psp	DSDSGSDSDYEHYDF
P68400	CSNK2A1	P41236	121	psp,signor	YRIQEQESSGEEDSD
P68400	CSNK2A1	P09629	203	psp	NKTAGPGTTGQDRAE
P68400	CSNK2A1	Q9HA82	347	psp	IRSDVEESDSSEEAA
P68400	CSNK2A1	P04198	261	psp,signor	TSGEDTLSDSDDEDD
P68400	CSNK2A1	P03372	559	psp,signor,sparser	PTSRGGASVEETDQS
P68400	CSNK2A1	P25963	283	psp,rlimsp,signor	NLQMLPESEDEESYD
P68400	CSNK2A1	P16220	111	psp	TIAESEDSQESVDSV
P68400	CSNK2A1	Q06265	394	psp,signor	APIILSDSEEEEMII
P68400	CSNK2A1	Q9Y618	2511	psp	CSQYETLSDSE____
P68400	CSNK2A1	P07910	260	psp,signor	SEGGADDSAEEGDLL
P68400	CSNK2A1	O15392	48	psp	AGFIHCPTENEPDLA
P68400	CSNK2A1	Q16623	14	psp,signor	ELRTAKDSDDDDDVA
P68400	CSNK2A1	Q99638	341	psp	PKSPGPHSEEEDEAE
P68400	CSNK2A1	O75582	758	psp	TSTETRSSSSESSHS
P68400	CSNK2A1	Q14940	714	psp	EESDSSETEKEDDEG
P68400	CSNK2A1	Q9UKD2	229	psp	LPESASESTEESDSE
P68400	CSNK2A1	P05114	7	psp,signor	_MPKRKVSSAEGAAK
P68400	CSNK2A1	P55010	207	psp	DDDWGEDTTEEAQRR
P68400	CSNK2A1	Q14676	331	psp	FGFIDSDTDAEEERI
P68400	CSNK2A1	O15259	123	psp,signor	EEEEESESEDSEDSG
P68400	CSNK2A1	O95477	1255	psp	FLKVAEESGVDAETS
P68400	CSNK2A1	P49810	335	psp,signor	YDSFGEPSYPEVFEP
P68400	CSNK2A1	O75582	759	psp	STETRSSSSESSHSS
P68400	CSNK2A1	Q13371	19	psp,signor	KLQYYYSSSEDEDSD
P68400	CSNK2A1	Q03014	177	psp	LAKMLQLSERQVKTW
P68400	CSNK2A1	Q9UJY5	355	psp	EQPSASVSLLDDELM
P68400	CSNK2A1	P29590	562	psp	RVVVISSSEDSDAEN
P68400	CSNK2A1	Q9Y5B0	740	psp,signor	TKAQRENSPAAFPDR
P68400	CSNK2A1	P25963	299	psp	ESEFTEFTEDELPYD
P68400	CSNK2A1	P13349	133	psp,signor	NAIRYIESLQELLRE
P68400	CSNK2A1	P32004	1181	psp,signor	GEYRSLESDNEEKAF
P68400	CSNK2A1	P03372	282	psp,signor,sparser	EGRGEVGSAGDMRAA
P68400	CSNK2A1	P46531	1900	psp	GGLETGNSEEEEDAP
P68400	CSNK2A1	P53539	27	psp,signor	SAESQYLSSVDSFGS
P68400	CSNK2A1	P49736	40	psp	RRTDALTSSPGRDLP
P68400	CSNK2A1	P67870	2	psp	______MSSSEEVSW
P68400	CSNK2A1	Q13148	410	psp	SSMDSKSSGWGM___
P68400	CSNK2A1	Q9NYV6	170	psp,signor	KEGDVDVSDSDDEDD
P68400	CSNK2A1	P83916	51	psp,signor	GFSDEDNTWEPEENL
P68400	CSNK2A1	P29692	162	psp,signor	DDIDLFGSDNEEEDK
P68400	CSNK2A1	P25686	250	psp	CPLDSDLSEDEDLQL
P68400	CSNK2A1	P35580	1960	psp	LELSDDDTESKTSDV
P68400	CSNK2A1	P54252	335	psp	SDLGDAMSEEDMLQA
P68400	CSNK2A1	Q9UQE7	1067	psp,signor	GDVEGSQSQDEGEGS
P68400	CSNK2A1	P52907	9	psp,signor	ADFDDRVSDEEKVRI
P68400	CSNK2A1	P25686	247	psp	PASCPLDSDLSEDED
P68400	CSNK2A1	P05114	8	psp,signor	MPKRKVSSAEGAAKE
P68400	CSNK2A1	P35638	14	psp,signor	PFSFGTLSSWELEAW
P68400	CSNK2A1	P30203	480	psp	PPPEDSDSGSDSDYE
P68400	CSNK2A1	Q9Y5B0	584	psp	EEEEEEDTDEDDHLI
P68400	CSNK2A1	P46060	358	psp,signor	AKVLASLSDDEDEEE
P68400	CSNK2A1	P06127	482	psp,signor	SSMQPDNSSDSDYDL
P68400	CSNK2A1	Q8N5B7	354	psp	DDRSDVESSSEEEDV
P68400	CSNK2A1	Q9BPX3	975	psp	TAEADSESDHEVPEP
P68400	CSNK2A1	P21673	146	psp,signor	FYKRRGASDLSSEEG
P68400	CSNK2A1	Q9Y4R8	485	psp	PQAQLAGSDSDLDSD
P68400	CSNK2A1	P17936	138	psp,signor	PPAPGNASESEEDRS
P68400	CSNK2A1	Q8N5B7	356	psp	RSDVESSSEEEDVTT
P68400	CSNK2A1	P11831	85	psp,signor	GSEGDSESGEEEELG
P68400	CSNK2A1	Q9UJU2	42	psp	EKIFAEISHPEEEGD
P68400	CSNK2A1	P35638	31	psp,signor	DLQEVLSSDENGGTY
P68400	CSNK2A1	P49736	139	psp	RRGLLYDSDEEDEER
P68400	CSNK2A1	Q08945	657	psp,signor	KSSSRQLSESFKSKE
P68400	CSNK2A1	P28482	248	psp	LGILGSPSQEDLNCI
P68400	CSNK2A1	Q9UKX2	1921	psp	ERADIAESQVNKLRV
P68400	CSNK2A1	P14317	23	psp,signor	TQGDDWDTDPDFVND
P68400	CSNK2A1	Q16543	13	psp,signor,sparser	VWDHIEVSDDEDETH
P68400	CSNK2A1	P51946	315	psp	KHEEEEWTDDDLVES
P68400	CSNK2A1	P11388	1365	psp	TKTSPKLSNKELKPQ
P68400	CSNK2A1	P09629	204	psp,signor	KTAGPGTTGQDRAEA
P68400	CSNK2A1	P01106	348	psp	KCTSPRSSDTEENVK
P68400	CSNK2A1	Q14493	61	psp	ERRPESFTTPEGPKP
P68400	CSNK2A1	P0DP23	102	psp	KDGNGYISAAELRHV
P68400	CSNK2A1	Q15672	18	psp,signor	SPADDSLSNSEEEPD
P68400	CSNK2A1	Q9UER7	739	psp,signor	EIIVLSDSD______
P68400	CSNK2A1	P78344	902	psp	ETAEEEESEEEAD__
P68400	CSNK2A1	Q8TAE8	221	psp	PAASGAPSS______
P68400	CSNK2A1	P18887	410	psp	MAGPGSSSEEDEASH
P68400	CSNK2A1	P00736	206	psp,signor	TEASGYISSLEYPRS
P68400	CSNK2A1	O75582	760	psp	TETRSSSSESSHSSS
P68400	CSNK2A1	Q13393	610	psp	HFKLFHPSSESEQGL
P68400	CSNK2A1	P49736	41	psp	RTDALTSSPGRDLPP
P68400	CSNK2A1	P54252	347	psp	LQAAVTMSLETVRND
P68400	CSNK2A1	O75822	127	psp	LKKLQEESDLELAKE
P68400	CSNK2A1	O95477	1242	psp	SSYGISETTLEEIFL
P68400	CSNK2A1	P18887	515	psp	EENGEDPYAGSTDEN
P68400	CSNK2A1	Q13371	20	psp,signor	LQYYYSSSEDEDSDH
P68400	CSNK2A1	P13349	49	psp,signor	HKAELQGSDEDEHVR
P68400	CSNK2A1	P20810	655	psp	QDPIDALSGDLDSCP
P68400	CSNK2A1	Q15185	118	psp,signor	DDSDEDMSNFDRFSE
P68400	CSNK2A1	P30260	154	psp,signor	FLWSPFESLCEIGEK
P68400	CSNK2A1	Q01534	300	psp,signor	PPEEGTETSGDSQLL
P68400	CSNK2A1	Q04206	529	psp,signor,sparser	GLPNGLLSGDEDFSS
P68400	CSNK2A1	P35580	1975	psp	NETQPPQSE______
P68400	CSNK2A1	P49427	236	psp,signor	DDSGTEES_______
P68400	CSNK2A1	Q9H257	531	psp,signor	NTTGSDNTDTEGS__
P68400	CSNK2A1	Q15287	53	psp	KGATKESSEKDRGRD
P68400	CSNK2A1	O43156	828	psp,signor	DVADGNVSDFDNEEE
P68400	CSNK2A1	P04818	124	psp	FLDSLGFSTREEGDL
P68400	CSNK2A1	Q08945	688	psp,signor	KRRRSEDSEEEELAS
P68400	CSNK2A1	Q9UHH9	356	psp	AEDLEDLSEESADES
P68400	CSNK2A1	Q9HA82	350	psp	DVEESDSSEEAAAAQ
P68400	CSNK2A1	P08195	406	psp	LLTSSYLSDSGSTGE
P68400	CSNK2A1	Q15653	315	psp	SGPCSSSSDSDSGDE
P68400	CSNK2A1	P51636	36	psp,signor	DPEKFADSDQDRDPH
P68400	CSNK2A1	Q15003	570	psp	PGLQAADSDDEDLDD
P68400	CSNK2A1	Q08945	510	psp,signor	SSSNEGDSDRDEKKR
P68400	CSNK2A1	P18887	408	psp	YLMAGPGSSSEEDEA
P68400	CSNK2A1	P40337	33	psp	EEDGGEESGAEESGP
P68400	CSNK2A1	P43629	385	psp	AGNRTANSEDSDEQD
P68400	CSNK2A1	P01106	250	psp	ETPPTTSSDSEEEQE
P68400	CSNK2A1	P49716	57	psp	PAMYDDESAIDFSAY
P68400	CSNK2A1	P49736	108	psp	DVEELTASQREAAER
P68400	CSNK2A1	P35579	1943	psp,signor	RKGAGDGSDEEVDGK
P68400	CSNK2A1	P32121	382	psp,signor	EFDTNYATDDDIVFE
P68400	CSNK2A1	Q6VY07	278	psp,signor	SPDIDNYSEEEEESF
P68400	CSNK2A1	Q14676	404	psp	SMVINSDTDDEEEVS
P68400	CSNK2A1	P49427	203	psp,signor	APAPDEGSDLFYDDY
P68400	CSNK2A1	P30305	186	psp,signor	EAGSGAASSSGEDKE
P68400	CSNK2A1	P11388	1377	psp,signor	KPQKSVVSDLEADDV
P68400	CSNK2A1	Q96SB4	555	psp	DYLFEPHSGEEYTRD
P68400	CSNK2A1	Q16625	400	psp	TEQDHYETDYTTGGE
P68400	CSNK2A1	P49810	7	psp,signor	_MLTFMASDSEEEVC
P68400	CSNK2A1	Q13829	278	psp	SRSRSQASPSEDEET
P68400	CSNK2A1	Q03014	163	psp	FETQKYLSPPERKRL
P68400	CSNK2A1	O95786	855	psp,signor	PKPKQFSSFEKRAKI
P68400	CSNK2A1	O15259	121	psp,signor	PTEEEEESESEDSED
P68400	CSNK2A1	P04637	149	psp	PVQLWVDSTPPPGTR
P68400	CSNK2A1	Q13148	409	psp	GSSMDSKSSGWGM__
P68400	CSNK2A1	O75582	757	psp	STSTETRSSSSESSH
P68400	CSNK2A1	P12830	853	psp,signor	SSLNSSESDKDQDYD
P68400	CSNK2A1	P06744	185	psp,rlimsp,signor	GPRVWYVSNIDGTHI
P68400	CSNK2A1	P55010	390	psp,rlimsp,signor	KEAEEESSGGEEEDE
P68400	CSNK2A1	P35580	1965	psp	DDTESKTSDVNETQP
P68400	CSNK2A1	Q14940	709	psp	SEEEEEESDSSETEK
P68400	CSNK2A1	P12830	850	psp	ASLSSLNSSESDKDQ
P68400	CSNK2A1	P06401	81	psp,signor	TQDQQSLSDVEGAYS
P68400	CSNK2A1	P21673	149	psp,signor	RRGASDLSSEEGWRL
P68400	CSNK2A1	Q15672	20	psp,signor	ADDSLSNSEEEPDRQ
P68400	CSNK2A1	Q96KQ7	211	psp	EIQHFRMSDDVHSLG
P68400	CSNK2A1	Q16625	408	psp	DYTTGGESCDELEED
P68400	CSNK2A1	P11831	79	psp,signor	AGALYSGSEGDSESG
P68400	CSNK2A1	Q13563	812	psp,signor	FPRSLDDSEEDDDED
P68400	CSNK2A1	P05412	243	psp	PGETPPLSPIDMESQ
P68400	CSNK2A1	Q02078	289	psp	KGMMPPLSEEEELEL
P68400	CSNK2A1	O75925	467	psp,signor	IDLTIDSSSDEEEEE
P68400	CSNK2A1	P18858	66	psp,signor	KAARVLGSEGEEEDE
P68400	CSNK2A1	P16220	108	psp	QISTIAESEDSQESV
P68400	CSNK2A1	P49959	689	psp	KGVDFESSEDDDDDP
P68400	CSNK2A1	Q9Y4R8	491	psp,signor	GSDSDLDSDDEFVPY
P68400	CSNK2A1	Q13547	423	psp,signor	CEEEFSDSEEEGEGG
P68400	CSNK2A1	O14958	393	psp	DEEDNDDSDDDDDE_
P68400	CSNK2A1	P12821	1299	psp	SHGPQFGSEVELRHS
P68400	CSNK2A1	P35221	641	psp,signor,sparser	TPEELDDSDFETEDF
P68400	CSNK2A1	Q9Y237	19	psp	AGKGGAASGSDSADK
P68400	CSNK2A1	Q15084	428	psp	VEDDIDLSDVELDDL
P68400	CSNK2A1	Q14676	301	psp,signor	PPGEDSDTDVDDDSR
P68400	CSNK2A1	P35638	15	psp,signor	FSFGTLSSWELEAWY
P68400	CSNK2A1	P05114	99	psp,signor	AGEKEAKSD______
P68400	CSNK2A1	O75925	466	psp,signor	VIDLTIDSSSDEEEE
P68400	CSNK2A1	P14317	16	psp,signor	DVSVSVETQGDDWDT
P68400	CSNK2A1	P18887	421	psp	EASHSGGSGDEAPKL
P68400	CSNK2A1	O00170	43	psp,signor	FHYRTLHSDDEGTVL
P68400	CSNK2A1	P40337	43	psp	EESGPEESGPEELGA
P68400	CSNK2A1	Q9UBN7	458	psp	EEDNVEESEEEGPWE
P68400	CSNK2A1	Q9HA82	349	psp	SDVEESDSSEEAAAA
P68400	CSNK2A1	Q14676	329	psp	QPFGFIDSDTDAEEE
P68400	CSNK2A1	Q14676	402	psp	QASMVINSDTDDEEE
P68400	CSNK2A1	Q13541	112	psp,signor	KRAGGEESQFEMDI_
P68400	CSNK2A1	Q9NYV6	172	psp,signor	GDVDVSDSDDEDDNL
P68400	CSNK2A1	Q04724	253	psp,signor	DNLVVDVSNEDPSSP
P68400	CSNK2A1	Q01082	2159	psp,signor	NGATEQRTSSKESSP
P68400	CSNK2A1	P60484	385	psp,signor	RYSDTTDSDPENEPF
P68400	CSNK2A1	Q96FW1	16	psp	QKQEPLGSDSEGVNC
P68400	CSNK2A1	O95786	770	psp,signor	DSILRLQTWDEAVFR
P68400	CSNK2A1	P18846	50	psp	DSSDSIGSSQKAHGI
P68400	CSNK2A1	P0DP23	82	psp	RKMKDTDSEEEIREA
P68400	CSNK2A1	Q9UKD2	235	psp	ESTEESDSEDDD___
P68400	CSNK2A1	Q93009	18	psp	KAGEQQLSEPEDMEM
P68400	CSNK2A1	Q13133	198	psp,signor	SLPPRASSPPQILPQ
P68400	CSNK2A1	Q9UBF6	10	psp,rlimsp,signor	DVEDGEETCALASHS
P68400	CSNK2A1	P09958	773	psp	AWQEECPSDSEEDEG
P68400	CSNK2A1	Q9BPX3	973	psp	CQTAEADSESDHEVP
P68400	CSNK2A1	Q14676	376	psp,signor	LQESQAGSDTDVEEG
P68400	CSNK2A1	P02671	542	psp	PMLGEFVSETESRGS
P68400	CSNK2A1	Q99638	387	psp	SPVLAEDSEGEG___
P68400	CSNK2A1	O75582	793	psp	ADSNNPETLFQFSDS
P68400	CSNK2A1	P55010	389	psp,signor	LKEAEEESSGGEEED
P68400	CSNK2A1	P11387	506	psp	ADTVGCCSLRVEHIN
P68400	CSNK2A1	P36955	24	psp	SSCQNPASPPEEGSP
P68400	CSNK2A1	P08473	6	psp,signor	__MGKSESQMDITDI
P68400	CSNK2A1	P41208	138	psp	KELGENLTDEELQEM
P68400	CSNK2A1	O60936	149	psp	SEAVQSGTPEEPEPE
P68400	CSNK2A1	Q8N5B7	355	psp	DRSDVESSSEEEDVT
P68400	CSNK2A1	P13569	511	psp,signor	ENIIFGVSYDEYRYR
P68400	CSNK2A1	Q96EB6	661	psp,signor	GAEVYSDSEDDVLSS
P68400	CSNK2A1	P06127	485	psp,signor	QPDNSSDSDYDLHGA
P68400	CSNK2A1	P22736	152	psp	SFQPPQLSPWDGSFG
P68400	CSNK2A1	O76061	288	psp	AQGPSGSSEWEDEQS
P68400	CSNK2A1	P29590	565	psp,signor	VISSSEDSDAENSSS
P68400	CSNK2A1	Q15596	469	psp	NYALKMNSPSQSSPG
P68400	CSNK2A1	O15259	126	psp,signor	EESESEDSEDSGGEE
P68400	CSNK2A1	P12259	720	psp	LEPEDEESDADYDYQ
P68400	CSNK2A1	P49795	24	psp,signor	ADRPPSMSSHDTASP
P68400	CSNK2A1	Q14676	455	psp,signor	TTERDSDTDVEEEEL
P68400	CSNK2A1	P42768	484	psp,signor	RSRAIHSSDEGEDQA
P68400	CSNK2A1	Q12798	138	psp	NELGENLTDEELQEM
P68400	CSNK2A1	Q13547	421	psp,signor	IACEEEFSDSEEEGE
P68400	CSNK2A1	P49736	53	psp	LPPFEDESEGLLGTE
P68400	CSNK2A1	Q9Y6W5	497	psp,signor	EFDEDDWSD______
P68400	CSNK2A1	P25490	118	psp,signor	EVVGGDDSDGLRAED
P68400	CSNK2A1	Q6ZMG9	346	psp	DRSDIESSSDEEDSE
P68400	CSNK2A1	P38398	1572	psp,signor	ESGISLFSDDPESDP
P68400	CSNK2A1	P18887	416	psp	SSEEDEASHSGGSGD
P68400	CSNK2A1	P11388	1469	psp	NRRKRKPSTSDDSDS
P68400	CSNK2A1	Q96SB4	51	psp	QEEEILGSDDDEQED
P68400	CSNK2A1	P05549	429	psp,signor	TDNNAKSSDKEEKHR
P68400	CSNK2A1	Q14676	220	psp	AFNLNSDTDVEEGQQ
P68400	CSNK2A1	Q9UMD9	544	psp	KIGLHSDSQEELWMF
P68400	CSNK2A1	P35638	30	psp,signor	EDLQEVLSSDENGGT
P68400	CSNK2A1	Q15653	313	psp	EKSGPCSSSSDSDSG
P68400	CSNK2A1	P46527	83	psp	WQEVEKGSLPEFYYR
P68400	CSNK2A1	O75496	184	psp	EEETVEDSLVEDSEI
P68400	CSNK2A1	P49418	387	psp,signor	LPWDLWTTSTDLVQP
P68400	CSNK2A1	P25963	291	psp,signor	EDEESYDTESEFTEF
P68400	CSNK2A1	P54274	122	psp,signor	LTACQLRTIYICQFL
P68400	CSNK2A1	Q06787	500	psp,rlimsp	NSEASNASETESDHR
P68400	CSNK2A1	Q14940	702	psp	AVILTVESEEEEEES
P68400	CSNK2A1	P10242	12	psp,signor	PRHSIYSSDEDDEDF
P68400	CSNK2A1	P25686	264	psp	LAMAYSLSEMEAAGK
P68400	CSNK2A1	P27540	77	psp,signor	DKERFARSDDEQSSA
P68400	CSNK2A1	Q14676	453	psp	QTTTERDSDTDVEEE
P68400	CSNK2A1	Q9Y6W5	489	psp	SDSEDDSSEFDEDDW
P68400	CSNK2A1	P20042	67	psp,signor	DTRKKDASDDLDDLN
P68400	CSNK2A1	Q15084	22	psp	LAVNGLYSSSDDVIE
P68400	CSNK2A1	P05455	366	psp,signor	GKKTKFASDDEHDEH
P68400	CSNK2A1	P49810	9	psp,signor	LTFMASDSEEEVCDE
P68400	CSNK2A1	P12830	847	psp	SEAASLSSLNSSESD
P68400	CSNK2A1	P06493	39	psp,rlimsp,signor	MKKIRLESEEEGVPS
P68400	CSNK2A1	P50895	598	psp	GEPGLSHSGSEQPEQ
P68400	CSNK2A1	Q01082	2110	psp,signor	PEPSTKVSEEAESQQ
P68400	CSNK2A1	O75676	324	psp	PFRPQIRSELDVGNF
P68400	CSNK2A1	Q06265	392	psp,signor	QDAPIILSDSEEEEM
P68400	CSNK2A1	P0DP23	80	psp	MARKMKDTDSEEEIR
P68400	CSNK2A1	O15379	424	psp,signor	DHDNDKESDVEI___
P68400	CSNK2A1	Q96RL1	44	psp	EDAFIVISDSDGEEP
P68400	CSNK2A1	Q9UKD2	233	psp	ASESTEESDSEDDD_
P68400	CSNK2A1	O95905	505	psp	PRPNESDSDDLDDED
P68400	CSNK2A1	Q8NE71	109	psp,signor	KKLSVPTSDEEDEVP
P68400	CSNK2A1	Q14005	743	psp,signor	MPLQPNASLNEEEGT
P68400	CSNK2A1	Q14940	711	psp	EEEEESDSSETEKED
P68400	CSNK2A1	O14958	385	psp,signor	DDDDDDNSDEEDNDD
P68400	CSNK2A1	Q96IZ0	231	psp	GRYKSTTSVSEEDVS
P68400	CSNK2A1	P49427	231	psp,signor	FGDDEDDSGTEES__
P68400	CSNK2A1	Q9Y4R8	487	psp,signor	AQLAGSDSDLDSDDE
P68400	CSNK2A1	P56270	460	psp,signor	PTAVGSLSGAEGVPV
P68400	CSNK2A1	P51636	23	psp,signor	DDSYSHHSGLEYADP
P68400	CSNK2A1	P49427	233	psp,signor	DDEDDSGTEES____
P68400	CSNK2A1	Q9Y6W5	488	psp,signor	YSDSEDDSSEFDEDD
P68400	CSNK2A1	O60341	131	psp	DESLANLSEDEYYSE
P68400	CSNK2A1	P49427	222	psp,signor	EVEEEADSCFGDDED
P68400	CSNK2A1	P45984	404	psp,signor	SSMSTEQTLASDTDS
P68400	CSNK2A1	P18846	51	psp	SSDSIGSSQKAHGIL
P68400	CSNK2A1	P18887	519	psp,signor	EDPYAGSTDENTDSE
P68400	CSNK2A1	P11831	83	psp,rlimsp,signor	YSGSEGDSESGEEEE
P68400	CSNK2A1	P18846	36	psp,signor	AQQVSSLSESEESQD
P68400	CSNK2A1	P08195	408	psp	TSSYLSDSGSTGEHT
P68400	CSNK2A1	O95786	854	psp,signor	HPKPKQFSSFEKRAK
P68400	CSNK2A1	P10242	11	psp,signor	RPRHSIYSSDEDDED
P68400	CSNK2A1	P61244	11	psp,signor	NDDIEVESDEEQPRF
P68400	CSNK2A1	P41236	87	psp,signor	GDDEDACSDTEATEA
P68400	CSNK2A1	O75376	2436	psp,sparser	SAQYETLSDSDD___
P68400	CSNK2A1	P08195	531	psp	RRLSDQRSKERSLLH
P68400	CSNK2A1	P11717	2409	psp,signor	LHGDDQDSEDEVLTI
P68400	CSNK2A1	Q03112	1037	psp	IGNSNHGSQSPRNVE
P68400	CSNK2A1	P49418	350	psp,signor	PEVKKEETLLDLDFD
P68400	CSNK2A1	P18887	578	psp	GELEDNMSDRVQFVI
P68400	CSNK2A1	P49736	13	psp,signor	ESFTMASSPAQRRRG
P68400	CSNK2A1	P55010	208	psp	DDWGEDTTEEAQRRR
P68400	CSNK2A1	Q13426	233	psp	DPVYDESTDEESENQ
P68400	CSNK2A1	Q9UHH9	347	psp	RPEVVLDSDAEDLED
P68400	CSNK2A1	P18887	525	psp	STDENTDSEEHQEPP
P68400	CSNK2A1	Q96HZ4	183	psp,signor	GPGDDLCSDLEEAPE
P68400	CSNK2A1	Q03112	726	psp	PLKMEPQSPGEVKKL
P68400	CSNK2A1	P49959	561	psp	MANDSDDSISAATNK
P68400	CSNK2A1	P49736	27	psp	GNDPLTSSPGRSSRR
P68400	CSNK2A1	Q13323	35	psp	EVLGMTDSEEDLDPM
P68400	CSNK2A1	P18887	418	psp	EEDEASHSGGSGDEA
P68400	CSNK2A1	P29590	560	psp	EERVVVISSSEDSDA
P68400	CSNK2A1	P42768	483	psp,signor	KRSRAIHSSDEGEDQ
P68400	CSNK2A1	P05412	249	psp,signor	LSPIDMESQERIKAE
P68400	CSNK2A1	O60671	282	psp	EEVPESES_______
P68400	CSNK2A1	O15266	106	psp,signor	EKREDVKSEDEDGQT
P68400	CSNK2A1	Q13148	379	psp	NSYSGSNSGAAIGWG
P68400	CSNK2A1	P09629	132	psp	RIYPWMRSSGTDRKR
P68400	CSNK2A1	P18887	488	psp,signor	GAEDSGDTEDELRRV
P68400	CSNK2A1	P18887	523	psp,signor	AGSTDENTDSEEHQE
P68400	CSNK2A1	P25963	293	psp,rlimsp,signor	EESYDTESEFTEFTE
P68400	CSNK2A1	Q13393	611	psp	FKLFHPSSESEQGLT
P68400	CSNK2A1	P35580	1956	psp	EGASLELSDDDTESK
P68400	CSNK2A1	P28482	246	psp	HILGILGSPSQEDLN
P68400	CSNK2A1	P04198	263	psp,signor	GEDTLSDSDDEDDEE
P68400	CSNK2A1	P05114	86	psp	GETKTEESPASDEAG
P68400	CSNK2A1	P30307	236	psp,signor	VEKFKDNTIPDKVKK
P68400	CSNK2A1	P30291	121	psp	WEEEGFGSSSPVKSP
P68400	CSNK2A1	Q9ULV4	463	psp,signor	CNQDERISKLEQQMA
P68400	CSNK2A1	P07900	36	psp	LMSLIINTFYSNKEI
P68400	CSNK2A1	P02671	609	psp	KMADEAGSEADHEGT
P68400	CSNK2A1	Q14676	299	psp,signor	SQPPGEDSDTDVDDD
P68400	CSNK2A1	P35226	110	psp,sparser	SADAANGSNEDRGEV
P68400	CSNK2A1	P10243	7	psp	_MAKRSRSEDEDDDL
P68400	CSNK2A1	P39687	158	psp	DDKEAPDSDAEGYVE
P68400	CSNK2A1	P08235	459	psp	FMDGSYFSFMDDKDY
P68400	CSNK2A1	P04637	150	psp	VQLWVDSTPPPGTRV
P68400	CSNK2A1	P18846	47	psp	ESQDSSDSIGSSQKA
P68400	CSNK2A1	Q6ZMG9	341	psp	KVSKDDRSDIESSSD
P68400	CSNK2A1	Q9Y5B0	944	psp	NEDEGSSSEADEMAK
P68400	CSNK2A1	P17936	140	psp,signor	APGNASESEEDRSAG
P68400	CSNK2A1	Q15555	236	psp	SSGSASKSDKDLETQ
P68400	CSNK2A1	O75925	468	psp,signor	DLTIDSSSDEEEEEP
P68400	CSNK2A1	Q8N5B7	350	psp	KVSKDDRSDVESSSE
P68400	CSNK2A1	P23760	205	psp	APQSDEGSDIDSEPD
P68400	CSNK2A1	P18887	485	psp,signor	QDNGAEDSGDTEDEL
P68400	CSNK2A1	Q13371	18	psp,signor	EKLQYYYSSSEDEDS
P68400	CSNK2A1	Q92915	230	psp	VTPSKSTSASAIMNG
P68400	CSNK2A1	P09958	775	psp	QEECPSDSEEDEGRG
P68400	CSNK2A1	Q14940	712	psp	EEEESDSSETEKEDD
P68400	CSNK2A1	Q96EB6	659	psp,signor	FHGAEVYSDSEDDVL
P68400	CSNK2A1	Q96PX8	695	psp	DCGSHSLSD______
P68400	CSNK2A1	Q9BSI4	396	psp	IGDLVLDSDEEENGQ
P68400	CSNK2A1	O60341	137	psp	LSEDEYYSEEERNAK
P68400	CSNK2A1	Q9Y6W5	482	psp,signor	RRIAVEYSDSEDDSS
P68400	CSNK2A1	P17936	194	psp	KVDYESQSTDTQNFS
P68400	CSNK2A1	P20042	2	psp,signor	______MSGDEMIFD
P68400	CSNK2A1	P33527	249	psp,signor	WSLNKEDTSEQVVPV
P68400	CSNK2A1	P31749	129	psp,signor,sparser	SGSPSDNSGAEEMEV
P68400	CSNK2A1	Q15596	499	psp	MSPGVAGSPRIPPSQ
P68400	CSNK2A1	P49959	558	psp	AEQMANDSDDSISAA
P68400	CSNK2A1	Q9H257	533	psp,signor	TGSDNTDTEGS____
P68400	CSNK2A1	Q9UMD9	542	psp	LDKIGLHSDSQEELW
P68400	CSNK2A1	Q9Y365	284	psp,signor	GGAGGEGSDDDTSLT
P68400	CSNK2A1	Q13371	25	psp,signor	SSSEDEDSDHEDKDR
P68400	CSNK2A1	P10646	30	psp	PAPLNADSEEDEEHT
P68400	CSNK2A1	Q04724	239	psp,signor	KDSSHYDSDGDKSDD
P68400	CSNK2A1	Q13283	149	psp	VTEPQEESEEEVEEP
P68400	CSNK2A1	P67870	3	psp	_____MSSSEEVSWI
P68400	CSNK2A1	P01106	347	psp	RKCTSPRSSDTEENV
P68400	CSNK2A1	Q16666	132	psp,signor	GAQKRKKSTKEKAGP
P68400	CSNK2A1	P08195	527	psp	LSLFRRLSDQRSKER
P68400	CSNK2A1	P43629	388	psp	RTANSEDSDEQDPEE
P68400	CSNK2A1	P25963	36	psp,signor	RHDSGLDSMKDEEYE
P68400	CSNK2A1	Q14676	378	psp,signor	ESQAGSDTDVEEGKA
P68400	CSNK2A1	P36955	114	psp	ALYYDLISSPDIHGT
P68400	CSNK2A1	O95905	518	psp	EDFECLDSDDDLDFE
P68400	CSNK2A1	P11717	2484	psp,signor	LVSFHDDSDEDLLHI
P68400	CSNK2A1	Q92688	244	psp,signor	GEKRKRETDDEGEDD
P68400	CSNK2A1	P18887	409	psp	LMAGPGSSSEEDEAS
P68400	CSNK2A1	Q9HCU9	30	psp	MNGEEEESEEERSGS
P68400	CSNK2A1	Q9Y6W5	484	psp,signor	IAVEYSDSEDDSSEF
P68400	CSNK2A1	P25963	288	psp,signor	PESEDEESYDTESEF
P68400	CSNK2A1	Q13323	33	psp	TMEVLGMTDSEEDLD
P68400	CSNK2A1	P35580	1952	psp	QLHLEGASLELSDDD
P68400	CSNK2A1	P01106	249	psp	EETPPTTSSDSEEEQ
P68400	CSNK2A1	Q6ZMG9	345	psp	DDRSDIESSSDEEDS
P68400	CSNK2A1	Q15019	218	psp,signor	YHLPDAESDEDEDFK
P68400	CSNK2A1	P06127	483	psp,signor	SMQPDNSSDSDYDLH
P68400	CSNK2A1	Q6ZMG9	347	psp	RSDIESSSDEEDSEP
P68400	CSNK2A1	P29590	561	psp	ERVVVISSSEDSDAE
P68400	CSNK2A1	Q92769	394	psp,signor	EDAVHEDSGDEDGED
P68400	CSNK2A1	Q06609	13	psp	QLEANADTSVEEESF
P68400	CSNK2A1	P08235	111	psp	SMGLYMDSVRDADYS
P68400	CSNK2A1	P18887	475	psp,signor	IDIEGVQSEGQDNGA
P68400	CSNK2A1	P09629	133	psp,signor	IYPWMRSSGTDRKRG
P68400	CSNK2A1	P41208	158	psp	RDGDGEVSEQEFLRI
P68400	CSNK2A1	P01106	252	psp	PPTTSSDSEEEQEDE
P68400	CSNK2A1	O43395	494	psp,rlimsp,signor	TEAVQDPTKVEAHVR
P68400	CSNK2A1	Q9HA82	342	psp	QMEKDIRSDVEESDS
P68400	CSNK2A1	O14737	119	psp,signor,sparser	NRRKVMDSDEDDDY_
P68400	CSNK2A1	Q15596	493	psp	LSPRHRMSPGVAGSP
P68400	CSNK2A1	P04004	76	psp,signor	TMPEDEYTVYDDGEE
P68400	CSNK2A1	Q15185	113	psp,rlimsp,signor	WKDWEDDSDEDMSNF
P68400	CSNK2A1	Q92915	228	psp	PGVTPSKSTSASAIM
P68400	CSNK2A1	P41002	621	psp	GYEGDQESEGEKEGD
P68400	CSNK2A1	O95477	1243	psp	SYGISETTLEEIFLK
P68400	CSNK2A1	Q96RL1	46	psp	AFIVISDSDGEEPKE
P68400	CSNK2A1	P30203	482	psp	PEDSDSGSDSDYEHY
P68400	CSNK2A1	Q8NE71	140	psp,signor	AALIQDQSEEEEEEE
P68400	CSNK2A1	P60983	53	psp,signor	DEELEGISPDELKDE
P68400	CSNK2A1	P61244	2	psp,signor	______MSDNDDIEV
P68400	CSNK2A1	Q9BRS2	410	psp	MEIASQRTKEERSSQ
P68400	CSNK2A1	P41236	122	psp,signor	RIQEQESSGEEDSDL
P68400	CSNK2A1	P49810	330	psp,signor	MEEDSYDSFGEPSYP
P68400	CSNK2A1	P10244	18	psp	DELHYQDTDSDVPEQ
P68400	CSNK2A1	P14598	208	psp	KRGWIPASFLEPLDS
P68400	CSNK2A1	Q00987	269	psp	SEEGQELSDEDDEVY
P68400	CSNK2A1	P48426	304	psp,signor	DGEEEGESDGTHPVG
P68400	CSNK2A1	Q9Y5B0	942	psp	SSNEDEGSSSEADEM
P68400	CSNK2A1	P0DP23	118	psp	TNLGEKLTDEEVDEM
P68400	CSNK2A1	Q13509	444	psp	YEDDEEESEAQGPK_
P68400	CSNK2A1	P04004	69	psp,signor	VTRGDVFTMPEDEYT
P68400	CSNK2A1	Q14676	218	psp	PFAFNLNSDTDVEEG
P68400	CSNK2A1	Q15596	487	psp	GQPTSMLSPRHRMSP
P68400	CSNK2A1	P45984	407	psp,signor	STEQTLASDTDSSLD
P68400	CSNK2A1	O14950	135	psp	TTMGDRFTDEEVDEL
P68400	CSNK2A1	P30305	187	psp,signor	AGSGAASSSGEDKEN
P68400	CSNK2A1	P19447	751	psp	FGTMSSMSGADDTVY
P68400	CSNK2A1	Q9UER7	737	psp,signor	PEEIIVLSDSD____
P68400	CSNK2A1	P18887	518	psp,signor	GEDPYAGSTDENTDS
P68400	CSNK2A1	Q13371	296	psp	ATCHSEDSDLEID__
P68400	CSNK2A1	P05114	89	psp,signor	KTEESPASDEAGEKE
P68400	CSNK2A1	P35222	29	signor	VSHWQQQSYLDSGIH
P68400	CSNK2A1	P35222	102	signor	RAAMFPETLDEGMQI
P68400	CSNK2A1	Q00613	142	signor	DSVTKLLTDVQLMKG
P68400	CSNK2A1	P37840	87	signor	KTVEGAGSIAAATGF
P68400	CSNK2A1	P49810	327	signor	DPEMEEDSYDSFGEP
P68400	CSNK2A1	P29590	518	signor	PSTSKAVSPPHLDGP
P68400	CSNK2A1	P55957	59	signor	EGYDELQTDGNRSSH
P68400	CSNK2A1	P13807	645	signor	RPASVPPSPSLSRHS
P68400	CSNK2A1	P13807	653	signor	PSLSRHSSPHQSEDE
P68400	CSNK2A1	P35222	393	signor	RNLSDAATKQEGMEG
P68400	CSNK2A1	P55087	276	signor	AAQQTKGSYMEVEDN
P68400	CSNK2A1	Q9H2G2	348	signor	SDLSIASSEEDKLSQ
P68400	CSNK2A1	P18146	378	signor	RICMRNFSRSDHLTT
P68400	CSNK2A1	P17096	102	signor	EEGISQESSEEEQ__
P68400	CSNK2A1	O95644	187	pid	RSCNSEASSYESNYS
P68400	CSNK2A1	P35659	32	signor	MPGPREESEEEEDED
P68400	CSNK2A1	P17096	103	signor	EGISQESSEEEQ___
P68400	CSNK2A1	Q9H2G2	347	signor	SSDLSIASSEEDKLS
P68400	CSNK2A1	P55957	64	signor	LQTDGNRSSHSRLGR
P68400	CSNK2A1	O95644	214	pid	SPCVSPKTTDPEEGF
P68400	CSNK2A1	O95644	215	pid	PCVSPKTTDPEEGFP
P68400	CSNK2A1	Q9UD71	102	signor	NLNENQASEEEDELG
P68400	CSNK2A1	Q06413	59	rlimsp,signor	NKLFQYASTDMDKVL
P68400	CSNK2A1	Q92769	424	signor	CDEEFSDSEDEGEGG
P68400	CSNK2A1	P12830	838	signor	LVFDYEGSGSEAASL
P68400	CSNK2A1	P13569	1471	signor	IAALKEETEEEVQDT
P68400	CSNK2A1	Q92769	422	signor	IACDEEFSDSEDEGE
P68400	CSNK2A1	Q02790	143	signor	EFKGEDLTEEEDGGI
P68400	CSNK2A1	Q9UD71	45	signor	LFRLSEHSSPEEEAS
P68400	CSNK2A1	P24534	106	signor	DDIDLFGSDDEEESE
P68400	CSNK2A1	P13569	422	signor	NNNNRKTSNGDDSLF
P68400	CSNK2A1	P30519	79	signor	TALYFTYSALEEEME
P68400	CSNK2A1	Q92598	509	signor	PTEENEMSSEADMEC
P68400	CSNK2A1	P55010	174	signor	DKENGSVSSSETPPP
P68400	CSNK2A1	P09497	13	signor	GFFSSSESGAPEAAE
P68400	CSNK2A1	P45973	14	signor	RTADSSSSEDEEEYV
P68400	CSNK2A1	P18846	38	signor	QVSSLSESEESQDSS
P68400	CSNK2A1	Q16665	796	signor	ESGLPQLTSYDCEVN
P68400	CSNK2A1	P35568	99	signor	HFAIAADSEAEQDSW
P68400	CSNK2A1	P08047	579	signor	GDGIHDDTAGGEEGE
P68400	CSNK2A1	P35568	502	signor	TPGTGLGTSPALAGD
P68400	CSNK2A1	P17096	99	signor	KEEEEGISQESSEEE
P68400	CSNK2A1	O43896	1092	signor	PRMRRQRSAPDLKES
P68400	CSNK2A1	Q13085	29	signor	GSVSEDNSEDEISNL
P68400	CSNK2A1	Q13144	718	signor	KEAEEESSEDD____
P68400	CSNK2A1	Q05940	513	signor	GEDEESESD______
P68400	CSNK2A1	Q05940	511	signor	PIGEDEESESD____
P68400	CSNK2A1	P18146	391	signor	TTHIRTHTGEKPFAC
P68400	CSNK2A1	Q03135	88	signor	FDGIWKASFTTFTVT
P68400	CSNK2A1	Q13144	717	signor	LKEAEEESSEDD___
P68400	CSNK2A1	P18146	526	signor	TNSFSASTGLSDMTA
P68400	CSNK2A1	P12259	692	signor	IPDDDEDSYEIFEPP
P68400	CSNK2A1	Q9UNN4	418	signor	VEEDPLNSGDDVSEQ
P68400	CSNK2A1	P07900	231	signor	KERDKEVSDDEAEEK
P68400	CSNK2A1	P52952	164	signor	FKQQRYLSAPERDQL
P68400	CSNK2A1	P35568	330	signor	SFRVRASSDGEGTMS
P68400	CSNK2A1	Q9NQB0	58	signor	ESETNQNSSSDSEAE
P68400	CSNK2A1	P09497	11	signor	DFGFFSSSESGAPEA
P68400	CSNK2A1	P24534	112	signor	GSDDEEESEEAKRLR
P68400	CSNK2A1	Q9UNN4	423	signor	LNSGDDVSEQDVPDL
P68400	CSNK2A1	P27695	123	signor	HQYWSAPSDKEGYSG
P68400	CSNK2A1	P17677	202	signor	PPTETGESSQAEENI
P68400	CSNK2A1	P52655	280	signor	VDGTGDTSSEEDEDE
P68400	CSNK2A1	P52655	281	signor	DGTGDTSSEEDEDEE
P68400	CSNK2A1	P13807	698	signor	PEWPRRASCTSSTSG
P68400	CSNK2A1	P13807	713	signor	SKRNSVDTATSSSLS
P68400	CSNK2A1	P11836	289	signor	PPQDQESSPIENDSS
P68400	CSNK2A1	P11836	231	signor	KSNIVLLSAEEKKEQ
P68400	CSNK2A1	P11836	250	signor	KEEVVGLTETSSQPK
P68400	CSNK2A1	P35568	88	signor	KHLVALYTRDEHFAI
P68400	CSNK2A1	P35568	811	signor	ADDSSSSTSSDSLGG
P68400	CSNK2A1	Q12972	204	signor	KNSRVTFSEDDEIIN
P68400	CSNK2A1	Q12972	161	signor	LGLPEEETELDNLTE
P68400	CSNK2A1	Q04206	543	signor	SIADMDFSALLSQIS
P68400	CSNK2A1	P25788	243	signor	AEKYAKESLKEEDES
P68400	CSNK2A1	P25788	250	signor	SLKEEDESDDDNM__
P68400	CSNK2A1	Q9NQB0	59	signor	SETNQNSSSDSEAER
P68400	CSNK2A1	Q9NQB0	60	signor	ETNQNSSSDSEAERR
P68400	CSNK2A1	P55087	285	signor	MEVEDNRSQVETDDL
P68400	CSNK2A1	Q9UNN4	357	signor	DGSGDTSSNEEIGST
P68400	CSNK2A1	Q01892	37	signor	KHSSYPDSEGAPDSL
P68400	CSNK2A1	Q01892	129	signor	PYPSPVLSEEEDLPL
P68400	CSNK2A1	Q01892	146	signor	PALEVSDSESDEALV
P68400	CSNK2A1	Q01892	144	signor	DSPALEVSDSESDEA
P68400	CSNK2A1	P08575	1001	signor	SKESEHDSDESSDDD
P68400	CSNK2A1	P08575	1004	signor	SEHDSDESSDDDSDS
P68400	CSNK2A1	P08575	1009	signor	DESSDDDSDSEEPSK
P68400	CSNK2A1	P08575	1005	signor	EHDSDESSDDDSDSE
P68400	CSNK2A1	Q13351	23	signor	ALGPFPDTQDDFLKW
P68400	CSNK2A1	Q13422	101	signor	GSHRDQGSSALSGVG
P68400	CSNK2A1	Q13422	13	signor	GQDMSQVSGKESPPV
P68400	CSNK2A1	Q13422	295	signor	LSDTPYDSSASYEKE
P68400	CSNK2A1	Q13422	23	signor	ESPPVSDTPDEGDEP
P68400	CSNK2A1	Q13422	63	signor	NVKVETQSDEENGRA
P68400	CSNK2A1	P13807	649	signor	VPPSPSLSRHSSPHQ
P68400	CSNK2A1	P55087	316	signor	EKKGKDQSGEVLSSV
P68400	CSNK2A1	Q9UNN4	356	signor	VDGSGDTSSNEEIGS
P68400	CSNK2A1	P45973	13	signor	KRTADSSSSEDEEEY
P68400	CSNK2A1	O75379	30	signor	RNLLEDDSDEEEDFF
P68400	CSNK2A1	P13807	10	signor	LNRTLSMSSLPGLED
P68400	CSNK2A1	P12830	851	signor	SLSSLNSSESDKDQD
P68400	CSNK2A1	P17677	203	signor	PTETGESSQAEENIE
P68400	CSNK2A1	Q13224	1479	signor	HVYEKLSSIESDV__
P68400	CSNK2A1	P18846	44	signor	ESEESQDSSDSIGSS
P68400	CSNK2A1	P45973	11	signor	KTKRTADSSSSEDEE
P68400	CSNK2A1	P45973	12	signor	TKRTADSSSSEDEEE
P19784	CSNK2A2	Q99801	93	psp,signor	EAETLAETEPERHLG
P19784	CSNK2A2	Q99801	89	psp,signor	AAPEEAETLAETEPE
