## Supplementary table 8 for "The substrate quality of CK2 target sites has a determinant role on their function and evolution"

### Sheet: N=1
CLIP-170/Cenp-C
WT	Mut1	Mut2	Mut3	Mut4
0.366556	1.2506	0.343146	0.618031	0.0916486
0.516027	0.267283	0.156535	0.725054	0.268882
0.118516	0.312966	0.173101	0.201368	0.167015
0.469279	0.318958	0.284907	0.363361	0.196514
1.12353	0.382357	0.182386	0.474009	0.0946517
0.606791	0.254868	0.167561	0.491188	0.258781
0.231725	0.164142	0.123166	0.0726537	0.107624
1.15321	0.103108	0.158909	0.0875123	-0.0515083
0.538163	0.115392	0.284726	0.0630811	0.0716481
0.622399	0.177529	0.541664	0.626377	0.392138
0.607723	0.169513	0.321159	0.188511	0.0953172
0.797981	0.00635587	0.258643	0.404947	0.0734252
1.19003	0.195402	0.207947	1.51469	0.39433
0.480223	0.146509	0.108376	0.0202827	0.0595454
1.50564	0.166745	0.172165	0.266396	0.769764
0.413238	0.182462	0.327018	0.180328	0.225764
0.0777676	0.13393	0.29596	0.156863	0.0915236
2.05874	0.168597	0.153111	0.124036	0.010694
1.60695	0.358597	0.131827	0.193839	0.125018
0.798647	0.285759	0.177902	0.416622	0.0571408
4.07279	0.843318	0.11176	0.231071	0.0909552
1.47947	0.965431	0.0761154	0.143437	0.309658
1.68402	0.246005	0.0971472	0.27631	0.00453853
0.235265	0.287189	0.28074	0.311196	0.250722
0.299809	0.351335	0.656704	0.30963	0.0983934
0.734777	0.0374475	0.0118054	0.284364	0.120701
0.80916	0.0742953	0.0379655	0.241359	0.126203
0.240176	0.127746	0.29429	0.865033	0.044587
0.650442	0.0983614	0.945396	-0.000743673	0.154512
1.23789	0.643056	0.558371	0.128496	0.140451
0.981387	0.405985	0.285401	0.305108	0.0401267
0.288432	0.300842	0.144827	0.445172	0.115817
0.383636	0.209201	0.0726142	0.0875181	0.0060507
0.248277	0.172182	0.4985	0.191424	0.208031
0.0895562	0.106858	0.184458	0.199522	0.0518004
0.155758	-0.0373672	0.0414798	0.188907	0.118505
1.74703	0.28864	0.153613	0.325306	0.134151
-0.0864024	0.162452	0.10276	0.0683646	0.459798
0.809717	0.177322	0.20628	0.0905432	0.166107
0.228222	0.615359	0.0874738	0.0882508	0.16322
0.447019	0.329538	0.0855769	0.192012	0.192823
0.203696	0.457339	0.0658305	1.01673	0.204711
	0.160929	0.38807	0.192835	0.334727
	0.129996	0.538307	0.0605177	0.223772
	0.150546	0.241004	0.0772932	0.0779297
	0.204013	0.19041	0.143423	0.0108192
	0.0845925	0.0650666	0.603778	0.0235558
	0.211349	0.156505	0.234867	0.0657921
	0.280943	0.0590161	0.261149	0.14891
	0.284751	0.119601	0.463125
	0.20602	0.0583841	0.11621
	0.189908	0.114952	0.304496
	0.056838	0.695669	0.170177
	0.0860848	0.220917	0.228465
	0.0522997	0.605885	0.296789
	0.367735	0.449158	0.481474
	0.191611		0.478458
	0.464087
	0.145225
	0.0821366
	0.353179
	0.160995
	0.0641543

### Sheet: N=2
CLIP-170/Cenp-C
WT	Mut1	Mut2	Mut3	Mut4
0.267684	0.845736	0.439798	0.131228	1.11208
0.236469	0.130957	0.189299	0.127749	0.190487
0.11361	0.366591	0.366784	0.139968	0.325139
0.199153	0.115411	0.275698	0.0392663	0.224899
0.941872	0.326296	0.0969561	0.139552	0.990037
0.211786	0.216533	0.331739	0.215865	0.102612
0.425305	0.172532	0.235294	0.167178	0.0513895
0.314328	0.178934	0.285268	0.141535	0.14844
0.219854	0.204783	0.126534	0.463537	0.220289
0.157195	0.169185	0.194168	0.568331	0.056598
0.155733	0.0312577	-0.0285514	0.261511	0.108474
0.257372	0.0186844	0.46027	0.240173	0.461465
0.168188	0.0551994	0.396114	0.197036	0.282004
0.175547	0.298471	-0.025485	0.2223	0.0672497
0.202392	0.253524	0.327419	0.155995	0.038801
0.324376	0.18847	0.789431	0.04385	0.127912
0.38159	0.310036	0.441387	0.820368	0.0986883
0.90041	0.950506	0.669505	0.0910327	0.391472
0.277942	0.189097	0.239072	0.102277	0.0758002
0.188728	0.23182	0.303553	0.0876241	0.198635
0.663905	0.352974	0.074007	0.352284	0.146533
0.149541	0.253693	0.228039	0.757403	0.335356
0.52901	0.177629	0.562593	0.284506	0.103743
0.0796454	0.228161	0.729462	0.594892	0.220276
0.0993804	0.144771	0.190482	0.532024	0.236285
0.74437	0.216885	0.819222	0.143467	0.0401953
0.461356	0.0981093	0.152867	0.874412	0.315006
0.440067	0.210812	0.769516	0.975283	0.418296
1.03622	0.423068	0.0455638	0.117733	0.144405
0.313676	0.0717802	0.0698184	0.0188855	0.30712
0.290877	0.421381	0.196349	0.0763091	0.293828
0.314287	0.141641	0.462429	0.171517	0.0116464
0.268065	0.139776	0.447556	0.119005	0.0421599
0.299994	0.228641	0.269609	0.160199	0.111637
0.307616	0.127595	0.0953592	0.743121	0.350435
0.547392	0.292242	0.58713	0.535114	0.235639
0.545753	0.120748	0.303833	0.784391	0.234139
0.405935	0.353185	1.03251	0.666667	0.0760638
0.099823	0.700791	0.355852	0.112737	0.179557
0.382956	0.106695	0.0638329	0.241944	0.121195
0.20632	0.350499	0.289414	0.805978	0.17159
0.618745	0.832459	0.222695	0.165221	0.484348
0.268991	0.178502	0.165612	0.390398	0.128626
0.261413	0.940597	0.302943	0.1161	0.100313
1.10781	0.395145	0.573902	0.444457	0.204677
0.338363	0.412527	0.816696	0.182012	0.167961
0.380246	0.133814	1.38702	0.605163	0.111766
0.403379	0.132935	0.406676	0.241432	0.0835134
0.337746	0.509308	0.427237	0.0330479	0.195752
0.379259	0.209353	0.252144	0.531784	0.362428
0.482118	0.244261	0.185575	0.0219468	0.133022
0.190598	0.301638	0.598788	0.38456	0.346308
0.0944838	0.361129	0.393255	0.255196	0.158382
0.191309	0.197473	0.344205	0.217	1.18175
0.131464	0.37314	0.227903	0.0458032	0.616794
0.861048	0.220404		0.103151	0.306611
0.412553	0.291465		0.207099	0.126044
0.0894899	0.306158		0.0316513	0.110778
0.209932	0.155888		0.297592	0.113914
0.327667	0.120483		0.162067	0.0219831
0.0817343	0.544071		0.202499	0.528843
0.480501	0.541347		0.103537	0.0413095
0.258972	0.425745		0.180669	0.229386
0.168748	0.730128		0.249677	0.367685
0.195406	0.446417		0.280896	0.581302
0.200243	0.332604		0.176107	0.313809
	0.429165		0.41843	0.372925
	0.144539		0.367674	0.212612
	0.362351		0.113405	0.161359
	0.228717		0.574925	0.109258
	0.297205		0.982544	0.100125
	0.334704		0.304843	0.0781235
	0.0975355		0.18571	0.112696
	0.903413		0.137248	0.0665782
	0.244681		0.148046	0.0920301
	0.117494		0.183337	0.1811
	0.330369		0.033263	0.0390423
	0.069443		-0.0061437	0.146697
	0.0251356			0.0489877
	0.118738			0.114241
	0.326208			0.151016
	0.164796			0.0692674
	0.419381			0.109671
	0.34659			0.0648368
	0.836615
	0.707001
	0.383907

### Sheet: N=3
CLIP-170/Cenp-C
WT	Mut1	Mut2	Mut3	Mut4
0.684843	0.683168	0.946505	1.50533	0.367068
1.53515	0.763189	0.968674	1.36286	0.565578
0.538206	1.20894	0.742392	0.471573	0.414761
0.230774	1.27755	1.00057	1.49596	0.805481
0.46317	1.52074	0.885395	1.7987	0.560321
0.51676	1.12005	1.01399	0.875199	0.273772
0.424701	0.572738	0.695262	0.238336	0.525667
0.465106	0.812236	0.661466	0.550559	0.211309
0.202064	0.816792	0.385688	0.473866	0.25159
1.87731	1.16972	0.675044	0.359419	0.478549
1.04267	1.07479	0.193159	0.327266	0.0904279
0.369584	0.319302	0.457082	1.127	0.416704
0.883789	0.331506	0.235509	1.11273	0.170227
0.566094	0.410131	0.27802	0.534345	0.27748
0.462084	0.92538	0.544833	0.398399	0.151792
0.339179	0.706304	0.742068	0.47766	0.315991
0.494375	1.13961	0.658975	0.35452	0.131652
0.609899	0.214395	0.302027	0.178588	0.202344
0.64158	0.881158	0.278753	0.570176	0.166458
3.43195	0.52726	0.540818	0.875845	0.0927184
2.50373	0.209392	0.427437	0.179986	0.0903023
0.808293	0.471141	1.07399	0.832098	0.354076
1.03416	0.117268	0.462048	0.258963	0.369267
2.41447	0.221416	0.140378	0.2112	0.160173
0.848858	0.591245	0.824998	2.23171	0.78051
1.14393	0.703597	0.20119	0.148981	0.28814
0.860374	0.352285	0.411215	1.07104	0.466903
1.75185	0.282523	0.726194	0.912803	0.836678
1.87195	0.190983	0.617781	0.32787	2.82168
0.69992	0.231625	0.328101	0.279308	1.40532
0.534447	0.279168	1.25951	0.290205	0.978124
1.5161	0.43849	0.100314	1.18609	2.11385
0.999487	0.203681	0.936348	0.715847	0.415908
1.67393	0.229082	1.04455	0.487441	0.814193
2.20071	0.43618	0.544975	0.892625	0.313251
3.36152	0.141745	1.12464	0.25376	1.01619
1.79124	0.175105	0.97326	0.401312	0.520487
3.70091	0.205704	0.896453	0.869284	0.976107
0.911214	0.776693	0.599665	0.585034	0.26115
1.11485	0.894168	1.54697	0.724046	0.610063
0.989692	0.363841	1.77108	0.178945	0.328799
1.03158	0.312895	0.5601	0.353313	0.174239
0.922486	0.417708	1.06313	0.206614	0.526987
1.39848	0.349531	1.7829	0.692731	0.783347
0.746969	0.232426	1.13923	0.562464	0.720871
1.79091	1.05454	0.796574	0.694268	0.67743
1.42961	0.414868	0.546197	0.152758	0.975592
1.55713	2.65425	0.650113	0.522619	0.57896
0.485176	0.531745	0.252648	0.389924	0.655117
0.299513	0.59827	0.656543	0.217291	0.357003
1.89065	0.344368	1.01792	0.977486	0.96598
1.55676	0.781087	1.95107	1.18484	0.496324
2.68871	0.52919	0.506673	0.645263	0.401957
0.67015	0.262348	0.535067	0.244257	0.526361
0.573537	0.905168	0.542298	0.372222	0.439827
0.970377	1.23574	0.81883	0.569633	1.01656
1.34061	0.0939861	0.713882	0.65189	0.623937
0.637252	0.316563	0.618959	0.276091	0.417927
1.83917	0.202722	0.711951		0.523855
1.19645	0.359756	0.24787
1.92794	0.140529	0.605558
1.05129	0.442526	0.528189
0.661428	0.457426	0.535887
0.479141	0.139175	0.0978527
0.898187	0.809955	0.370754
0.117469	0.489196	0.622766
0.256441	0.651674	0.99802
0.277781	0.257551	1.17011
1.23616	0.59472	0.51679
0.924797	0.188208
0.799412	0.7631
1.34378
0.514069
0.390619
1.14351
0.129335
0.374631
0.114892
0.255875

### Sheet: N=4
CLIP-170/Cenp-C
WT	Mut1	Mut2	Mut3	Mut4
0.40805	0.531653	0.163099	0.127585	0.153423
0.384964	0.388289	0.0591531	0.311801	0.169028
0.497244	0.342059	0.165927	0.7102	0.267291
0.230575	0.111305	0.34826	0.365994	0.144707
0.434398	0.38968	0.914492	0.0697	0.107137
0.338201	0.208785	0.652523	0.121617	0.138261
0.659515	0.23414	0.315059	0.180193	0.101949
0.532679	0.158096	0.161152	0.284882	0.15821
0.292081	0.439505	0.198301	0.0684047	0.0983365
0.314324	0.192983	0.277808	0.0969656	0.0614955
0.722577	0.174126	0.194237	0.534073	0.117929
0.400021	0.439802	0.956505	0.471983	0.217972
0.582608	0.226681	0.140687	0.51912	0.184529
1.01714	0.280406	0.135944	0.714028	0.282824
0.565204	0.500717	0.182384	0.423177	0.152181
0.348089	0.114825	0.18965	0.666152	0.183775
1.06626	0.644334	0.0890433	0.192341	0.135962
0.196329	0.542811	0.857537	0.19528	0.0990582
0.542279	0.493623	0.530186	0.457146	0.193659
0.239127	0.330694	0.119422	0.270796	0.627444
0.121869	0.498017	1.53347	0.556214	0.557195
0.160993	0.348771	0.499497	0.252964	0.195768
0.350601	0.254732	0.304186	0.182673	0.250672
0.134735	0.441755	0.302743	0.492584	0.125517
0.188107	0.346302	0.337814	0.209581	0.107498
0.772712	0.443012	0.392213	0.286191	0.454146
0.403704	0.184149	0.426731	0.251497	0.33635
0.401025	0.0484497	0.267177	0.510907	0.167279
1.09174	1.13218	0.190435	0.0540629	0.0773442
0.459821	0.277708	0.35641	0.146839	0.149624
1.07501	0.222045	0.4875	0.327027	0.145793
1.56647	0.0637067	0.100413	0.248242	0.163382
0.261842	0.0858073	0.333726	0.52532	0.0503537
0.394604	0.277727	0.413011	0.479223	0.0705084
0.154184	0.0645774	0.635609	0.276261	0.20872
0.457246	0.101276	0.368877	0.249513	0.128396
0.915944	0.298565	0.432959	0.152491	0.413065
0.381124	0.061967	0.523762	0.157895	0.0589731
0.229867	0.155553	0.291647	-0.0442163	0.083186
0.108415	0.298527	0.413032	0.0496245	0.264403
0.478638	0.656532	0.0977161	0.203841	0.0665968
0.0947051	0.138526	0.515515	0.495903	0.0477971
0.183278	0.467415	0.087517	0.230578	0.226297
0.771073	0.511509	0.10681	0.383565	0.0503635
0.459199	0.207775	0.127585	0.106407	0.0771483
0.489338	1.25048	0.311801	0.0338105	0.712015
0.687407	0.165326	0.7102	0.0870831	0.324807
0.251541	0.22555	0.365994	0.357991	0.371064
0.291302	0.121448	0.0697	0.123983	0.578183
0.169927	0.468107	0.121617	0.045742	0.223964
0.173525	0.647473	0.180193	0.0788323	0.0578274
0.291098	0.136755	0.284882	0.270486	0.0653649
0.23785	0.132012	0.0684047	0.22166	0.190242
0.167105	0.174545	0.0969656	0.0864899	0.0285827
0.191892	0.0807953	0.534073	0.246405	0.320796
0.0868284	0.909359	0.471983	0.127572	0.2949
0.266796	0.561694	0.51912	0.0699605	0.36572
0.415592	0.489166	0.714028	0.410341	0.264731
0.284191	0.295087	0.423177	0.250395	0.125547
	0.339932	0.666152	0.197951	0.161951
	0.259228	0.192341	0.913367	0.248518
	0.243199	0.19528	0.715254	0.0807038
	0.0603006	0.457146	0.958955	0.426778
	0.303744	0.270796	0.0738985	0.490024
	0.369487	0.556214	0.0791787	0.313033
	0.47775	0.252964	0.0978808	0.135752
	0.0974002	0.182673	0.389475	0.444144
	0.312159	0.492584	0.0652593	0.10527
	0.230096	0.209581	0.107225	0.241837
	0.255929	0.286191	0.0979687	0.152367
	0.0673693	0.251497	0.285231	0.029693
	0.225392	0.510907	0.276275	1.88565
	0.20868	0.0540629	0.160292	0.18837
	0.143274	0.146839	0.230938	0.3055
	0.198709	0.327027	0.273141	0.787108
	0.817337	0.248242	0.727784	0.496821
	0.40425		0.235307	0.210736
	0.431339		0.181128	0.969331
	0.727621
	0.30571
	0.53816
	0.31137
	0.293561
	0.631145
